# Decoding morphogen patterning of human neural organoids with a multiplexed single-cell transcriptomic screen

**DOI:** 10.1101/2024.02.08.579413

**Authors:** Fátima Sanchís-Calleja, Akanksha Jain, Zhisong He, Ryoko Okamoto, Charlotte Rusimbi, Pedro Rifes, Gaurav Singh Rathore, Malgorzata Santel, Jasper Janssens, Makiko Seimiya, Jonas Simon Fleck, Agnete Kirkeby, J. Gray Camp, Barbara Treutlein

## Abstract

Morphogens, secreted signalling molecules that direct cell fate and tissue development, are used to direct neuroepithelial progenitors towards discrete regional identities across the central nervous system. Neural tissues derived from pluripotent stem cells in vitro (neural organoids) provide new models for studying neural regionalization, however, we lack a comprehensive survey of how the developing human neuroepithelium responds to morphogen cues. Here, we produce a detailed map of morphogen-induced effects on the axial and regional specification of human neural organoids using a multiplexed single-cell transcriptomics screen. We find that the timing, concentration, and combination of morphogens strongly influence organoid cell type and regional composition, and that cell line and neural induction method strongly impact the response to a given morphogen condition. We apply concentration gradients in microfluidic chips or a range of static concentrations in multi-well plates to explore how human neuroepithelium interprets morphogen concentrations and observe similar dose-dependent induction of patterned domains in both scenarios. Altogether, we provide a detailed resource that supports the development of new regionalized neural organoid protocols and enhances our understanding of human central nervous system patterning.
