## Supplementary material for "Decoding morphogen patterning of human neural organoids with a multiplexed single-cell transcriptomic screen": Sup_regulons_BMP4

	morph	gene	w	comb	comb_morph	Detected_in_exp	tim_corr	conc_corr	top_cluster	morph-TF	nmorph-TF	gene_name	regulon_size	timing	context	all_morph
1	BMP4	SMAD9(+)	1005.15515648951	single	NA	SMG_OG	0.31916468430578	0.191389085040948	Retinal Progenitors	BMP4_SMAD9(+)	BMP4_SMAD9(+)	SMAD9	272	t-independent	frozenset({'activating', 'top50'})	BMP4_RA
2	BMP4	TBX2(+)	897.253136659283	single	NA	SMG_OG	0.266779222388665	0.127600472215177	PNS Progenitors	BMP4_TBX2(+)	BMP4_TBX2(+)	TBX2	13	t-independent	frozenset({'activating', 'top10perTarget'})	BMP4
3	BMP4	IKZF3(+)	660.859922107738	single	NA	SMG_OG	0.300279526573411	0.150388509477824	Retinal Progenitors	BMP4_IKZF3(+)	BMP4_IKZF3(+)	IKZF3	64	t-independent	frozenset({'activating', 'weight>75.0%'})	BMP4_BMP7
4	BMP4	LHX9(+)	524.71040670122	single	NA	SMG_OG	0.415031113127915	0.138112320714525	CNS Neurons	BMP4_LHX9(+)	BMP4_LHX9(+)	LHX9	162	t-independent	frozenset({'activating', 'weight>75.0%'})	BMP4_XAV939
5	BMP4	RAX(+)	480.899548808334	single	NA	SMG_OG	0.458379119969761	0.10583165724425	Retinal Progenitors	BMP4_RAX(+)	BMP4_RAX(+)	RAX	13	t-independent	frozenset({'activating', 'weight>75.0%'})	BMP4_BMP7_FGF8
6	BMP4	PAX2(+)	419.435253728214	single	NA	SMG_OG	0.246384769003699	0.143182846470035	Retinal Progenitors	BMP4_PAX2(+)	BMP4_PAX2(+)	PAX2	107	t-independent	frozenset({'activating', 'top50perTarget'})	BMP4_BMP7
7	BMP4	MITF(+)	405.801703201942	single	NA	SMG_OG	0.189841866113611	0.0892476461496057	Retinal Progenitors	BMP4_MITF(+)	BMP4_MITF(+)	MITF	31	t-independent	frozenset({'activating', 'weight>90.0%'})	BMP4_RA
8	BMP4	FOXN4(+)	342.177616789346	single	NA	AT	0.23391480711671	0.113324089004669	Retinal Progenitors	tBMP4_FOXN4(+)	BMP4_FOXN4(+)	FOXN4	105	t-dependent	frozenset({'activating', 'top10perTarget'})	BMP4_RA
9	BMP4	VEZF1(+)	342.035948868781	single	NA	AT	0.45655282571971	0.0884212446010843	PNS Neurons	tBMP4_VEZF1(+)	BMP4_VEZF1(+)	VEZF1	597	t-dependent	frozenset({'activating', 'top10perTarget'})	BMP4_BMP7_XAV939
10	BMP4	NR2F1(+)	336.924088398767	single	NA	SMG_OG	0.484994528539602	0.153730080032746	Neural Crest	BMP4_NR2F1(+)	BMP4_NR2F1(+)	NR2F1	615	t-independent	frozenset({'activating', 'top50'})	BMP4_BMP7_FGF8_RA_SHH_XAV939
11	BMP4	RFX3(+)	284.286606501331	single	NA	AT	0.505048506082903	0.0396389551564401	Diencephalic Progenitors	tBMP4_RFX3(+)	BMP4_RFX3(+)	RFX3	803	t-dependent	frozenset({'activating', 'weight>90.0%'})	BMP4_BMP7_FGF8_XAV939
12	BMP4	MYOG(+)	273.8793518222	single	NA	SMG_OG	-0.0751651123427791	0.078127229187127	PNS Neurons	BMP4_MYOG(+)	BMP4_MYOG(+)	MYOG	36	t-independent	frozenset({'activating', 'weight>75.0%'})	BMP4_CHIR
13	BMP4	ZNF37A(+)	273.033068487115	single	NA	AT	0.262924184448724	0.0331163174587874	PNS Neurons	tBMP4_ZNF37A(+)	BMP4_ZNF37A(+)	ZNF37A	9	t-dependent	frozenset({'activating', 'weight>75.0%'})	BMP4_BMP7
14	BMP4	PAX6(+)	268.201937983864	single	NA	SMG_OG	0.451267134352773	0.0850349219669176	Retinal Progenitors	BMP4_PAX6(+)	BMP4_PAX6(+)	PAX6	542	t-independent	frozenset({'activating', 'top10perTarget'})	BMP4_BMP7_FGF8_RA_XAV939
15	BMP4	EGR2(+)	268.052828710677	single	NA	AT	-0.48283463417065	0.0914061537866759	Neural Crest	tBMP4_EGR2(+)	BMP4_EGR2(+)	EGR2	59	t-dependent	frozenset({'activating', 'weight>75.0%'})	BMP4_BMP7_CHIR_FGF8_RA_SHH
16	BMP4	TCF12(+)	243.19796783879	single	NA	SMG_OG	0.306543915294493	0.0795310126462745	Neural Crest	BMP4_TCF12(+)	BMP4_TCF12(+)	TCF12	240	t-independent	frozenset({'activating', 'weight>75.0%'})	BMP4_BMP7_FGF8
17	BMP4	DLX2(+)	217.737236770655	single	NA	SMG_OG	-0.281778903153937	0.0395839595235429	Neural Crest	BMP4_DLX2(+)	BMP4_DLX2(+)	DLX2	39	t-independent	frozenset({'activating', 'top10perTarget'})	BMP4_CHIR_FGF8_RA_SHH_XAV939
18	BMP4	FOXP4(+)	211.482900038211	single	NA	SMG_OG	-0.188211040922781	0.129095423910379	FOXA2+ Cells	BMP4_FOXP4(+)	BMP4_FOXP4(+)	FOXP4	139	t-independent	frozenset({'activating', 'weight>75.0%'})	BMP4_CHIR_FGF8_RA_SHH
19	BMP4	DBX2(+)	199.632169237741	single	NA	AT	0.555164903953407	0.0819468533363419	Retinal Progenitors	tBMP4_DBX2(+)	BMP4_DBX2(+)	DBX2	36	t-dependent	frozenset({'activating', 'weight>75.0%'})	BMP4_BMP7_FGF8
20	BMP4	FOXC2(+)	189.316280068177	single	NA	AT	-0.28982778763845	0.0438574489352899	Neural Crest	tBMP4_FOXC2(+)	BMP4_FOXC2(+)	FOXC2	65	t-dependent	frozenset({'activating', 'top5perTarget'})	BMP4_CHIR_FGF8_RA_SHH
21	BMP4	HEY1(+)	189.157941535664	single	NA	SMG_OG	-0.0950301337329624	0.0638164047119149	Neural Crest	BMP4_HEY1(+)	BMP4_HEY1(+)	HEY1	140	t-independent	frozenset({'activating', 'top10perTarget'})	BMP4_CHIR_FGF8_RA_SHH_XAV939
22	BMP4	PBX4(+)	166.08815509211	single	NA	SMG_OG	0.0104567964380546	0.0357327018353553	Diencephalic Progenitors	BMP4_PBX4(+)	BMP4_PBX4(+)	PBX4	11	t-independent	frozenset({'activating', 'weight>90.0%'})	BMP4_RA_SHH
23	BMP4	ATF2(+)	156.398366922939	single	NA	AT	0.317000223787464	0.0272558806657792	PNS Neurons	tBMP4_ATF2(+)	BMP4_ATF2(+)	ATF2	19	t-dependent	frozenset({'activating', 'top10perTarget'})	BMP4_BMP7_FGF8
24	BMP4	NR2F2(+)	149.091809231303	single	NA	SMG_OG	-0.158272721279557	0.130692678330448	Neural Crest	BMP4_NR2F2(+)	BMP4_NR2F2(+)	NR2F2	379	t-independent	frozenset({'activating', 'top5perTarget'})	BMP4_CHIR_FGF8_RA_SHH_XAV939
25	BMP4	MYF6(+)	143.028986605274	single	NA	SMG_OG	0.149466584157668	0.0414183659620958	Diencephalic Progenitors	BMP4_MYF6(+)	BMP4_MYF6(+)	MYF6	9	t-independent	frozenset({'activating', 'top10perTarget'})	BMP4
26	BMP4	FOXD1(+)	128.909492709559	single	NA	SMG_OG	-0.128603153868346	0.0827955460260723	Retinal Progenitors	BMP4_FOXD1(+)	BMP4_FOXD1(+)	FOXD1	46	t-independent	frozenset({'activating', 'weight>90.0%'})	BMP4_CHIR_FGF8_RA
27	BMP4	GLIS3(+)	128.007279254791	single	NA	AT	0.457702474283838	0.0563066457326632	Telencephalic Progenitors	tBMP4_GLIS3(+)	BMP4_GLIS3(+)	GLIS3	101	t-dependent	frozenset({'activating', 'weight>90.0%'})	BMP4_BMP7_FGF8_RA_XAV939
28	BMP4	MEOX1(+)	121.19561357183	single	NA	AT	-0.37474403281751	0.105957969887013	FOXA2+ Cells	tBMP4_MEOX1(+)	BMP4_MEOX1(+)	MEOX1	23	t-dependent	frozenset({'activating', 'top5perTarget'})	BMP4_CHIR_FGF8_RA_SHH_XAV939
29	BMP4	GLI3(+)	118.424199292251	single	NA	AT	0.494056184469638	0.0348034871322027	Diencephalic Progenitors	tBMP4_GLI3(+)	BMP4_GLI3(+)	GLI3	163	t-dependent	frozenset({'activating', 'weight>75.0%'})	BMP4_BMP7_FGF8_RA_SHH_XAV939
30	BMP4	LEF1(+)	110.064646226963	single	NA	SMG_OG	0.203381359250908	0.152611295801401	Neural Crest	BMP4_LEF1(+)	BMP4_LEF1(+)	LEF1	62	t-independent	frozenset({'activating', 'weight>75.0%'})	BMP4_FGF8_RA_SHH_XAV939
31	BMP4	ZNF680(+)	108.742452614971	single	NA	AT	0.0438342194767069	0.0453842522817658	Hypothalamic Progenitors	tBMP4_ZNF680(+)	BMP4_ZNF680(+)	ZNF680	5	t-dependent	frozenset({'activating', 'top50perTarget'})	BMP4
32	BMP4	ZHX3(+)	106.918328172498	single	NA	SMG_OG	-0.0058621048189061	0.0236437758614777	PNS Neurons	BMP4_ZHX3(+)	BMP4_ZHX3(+)	ZHX3	4	t-independent	frozenset({'activating', 'top50perTarget'})	BMP4
33	BMP4	VAX2(+)	94.1500502720827	single	NA	AT	0.332174025399581	0.123078565196532	Retinal Progenitors	tBMP4_VAX2(+)	BMP4_VAX2(+)	VAX2	17	t-dependent	frozenset({'activating', 'weight>75.0%'})	BMP4_FGF8_RA_SHH_XAV939
34	BMP4	USF1(+)	93.5502190351428	single	NA	AT	0.0442945070277029	-0.0189930886170481	FOXA2+ Cells	tBMP4_USF1(+)	BMP4_USF1(+)	USF1	3	t-dependent	frozenset({'activating', 'top50perTarget'})	BMP4
35	BMP4	E2F2(+)	90.1933381380196	single	NA	AT	0.223468028907425	-0.0183143591704192	Hindbrain Progenitors	tBMP4_E2F2(+)	BMP4_E2F2(+)	E2F2	383	t-dependent	frozenset({'activating', 'weight>75.0%'})	BMP4_BMP7_FGF8_SHH
36	BMP4	KLF12(+)	88.5261925326498	single	NA	AT	0.0797354188204725	0.0473678892872938	PNS Neurons	tBMP4_KLF12(+)	BMP4_KLF12(+)	KLF12	23	t-dependent	frozenset({'activating', 'top50perTarget'})	BMP4_BMP7_CHIR_SHH
37	BMP4	E2F1(+)	87.9758552459756	single	NA	AT	0.255309745206853	-0.0223995456375147	PNS Progenitors	tBMP4_E2F1(+)	BMP4_E2F1(+)	E2F1	943	t-dependent	frozenset({'activating', 'weight>75.0%'})	BMP4_BMP7_FGF8_SHH_XAV939
38	BMP4	TFAP2B(+)	72.0717639990705	single	NA	SMG_OG	-0.295055603126924	0.081056334994536	Neural Crest	BMP4_TFAP2B(+)	BMP4_TFAP2B(+)	TFAP2B	293	t-independent	frozenset({'activating', 'weight>75.0%'})	BMP4_CHIR_FGF8_RA_SHH
39	BMP4	TBR1(+)	66.3415728738123	single	NA	AT	0.248281324344514	0.0247907258179574	CNS Neurons	tBMP4_TBR1(+)	BMP4_TBR1(+)	TBR1	43	t-dependent	frozenset({'activating', 'top10perTarget'})	BMP4_BMP7_FGF8_RA_SHH_XAV939
40	BMP4	NR2E1(+)	65.0294290252948	single	NA	AT	0.304645914584425	0.135471120164969	Diencephalic Progenitors	tBMP4_NR2E1(+)	BMP4_NR2E1(+)	NR2E1	14	t-dependent	frozenset({'activating', 'weight>75.0%'})	BMP4_FGF8_RA_SHH_XAV939
41	BMP4	OTX2(+)	63.2422641783277	single	NA	AT	0.400631489893569	0.0350743652693787	Diencephalic Progenitors	tBMP4_OTX2(+)	BMP4_OTX2(+)	OTX2	17	t-dependent	frozenset({'activating', 'top50perTarget'})	BMP4_BMP7_FGF8_RA_SHH_XAV939
42	BMP4	MAF(+)	60.1114488568774	single	NA	AT	0.411654741740445	0.0061281826822717	Telencephalic Progenitors	tBMP4_MAF(+)	BMP4_MAF(+)	MAF	465	t-dependent	frozenset({'activating', 'top10perTarget'})	BMP4_BMP7_CycA_FGF8_SHH_XAV939
43	BMP4	TCF7L2(+)	58.5991809876763	single	NA	AT	0.296450721031096	0.0533964195583815	Hypothalamic Progenitors	tBMP4_TCF7L2(+)	BMP4_TCF7L2(+)	TCF7L2	30	t-dependent	frozenset({'activating', 'top50perTarget'})	BMP4_BMP7_SHH_XAV939
44	BMP4	CBFB(+)	53.3354444893301	single	NA	SMG_OG	-0.028660348054948	0.0349354197198047	PNS Neurons	BMP4_CBFB(+)	BMP4_CBFB(+)	CBFB	12	t-independent	frozenset({'activating', 'weight>75.0%'})	BMP4_CHIR
45	BMP4	HOXC10(+)	41.1285221292613	single	NA	SMG_OG	-0.431304590366012	0.0289120059274913	Spinal Cord Progenitors	BMP4_HOXC10(+)	BMP4_HOXC10(+)	HOXC10	41	t-independent	frozenset({'activating', 'top10perTarget'})	BMP4_CHIR
46	BMP4	ETS1(+)	36.1264110268505	single	NA	SMG_OG	-0.448406275887052	0.132374615812923	Neural Crest	BMP4_ETS1(+)	BMP4_ETS1(+)	ETS1	633	t-independent	frozenset({'activating', 'top5perTarget'})	BMP4_CHIR_RA_SHH
47	BMP4	ZBTB18(+)	33.6033261869568	single	NA	AT	0.313588255310325	0.0569396805369134	PNS Neurons	tBMP4_ZBTB18(+)	BMP4_ZBTB18(+)	ZBTB18	39	t-dependent	frozenset({'activating', 'top5perTarget'})	BMP4_CHIR
48	BMP4	FOXP1(+)	31.8075560489554	single	NA	SMG_OG	0.100386882085743	0.0659690951608089	FOXA2+ Cells	BMP4_FOXP1(+)	BMP4_FOXP1(+)	FOXP1	109	t-independent	frozenset({'activating', 'top50perTarget'})	BMP4_FGF8_RA_SHH
49	BMP4	ZNF737(+)	25.9642923761354	single	NA	AT	-0.08614389539244	0.039742054463116	PNS Neurons	tBMP4_ZNF737(+)	BMP4_ZNF737(+)	ZNF737	22	t-dependent	frozenset({'activating', 'top50perTarget'})	BMP4_CHIR
50	BMP4	PBX1(+)	19.2075750993272	single	NA	SMG_OG	-0.147589119349017	0.0265056001434359	FOXA2+ Cells	BMP4_PBX1(+)	BMP4_PBX1(+)	PBX1	17	t-independent	frozenset({'activating', 'top10perTarget'})	BMP4_CHIR_FGF8_RA_SHH
51	BMP4	ZFHX3(+)	14.9741406200086	single	NA	SMG_OG	-0.0704168378935496	0.0625845459009464	FOXA2+ Cells	BMP4_ZFHX3(+)	BMP4_ZFHX3(+)	ZFHX3	12	t-independent	frozenset({'activating', 'top50perTarget'})	BMP4_CHIR_FGF8_RA_SHH
52	BMP4	HOXA9(+)	11.1949092134306	single	NA	SMG_OG	-0.3963129521898	0.04258884972811	Spinal Cord Progenitors	BMP4_HOXA9(+)	BMP4_HOXA9(+)	HOXA9	42	t-independent	frozenset({'activating', 'top5perTarget'})	BMP4_CHIR
