## Supplementary material for "Decoding morphogen patterning of human neural organoids with a multiplexed single-cell transcriptomic screen": Sup_regulons_BMP7

	morph	gene	w	comb	comb_morph	Detected_in_exp	tim_corr	conc_corr	top_cluster	morph-TF	nmorph-TF	gene_name	regulon_size	timing	context	all_morph
1	BMP7	VEZF1(+)	291.964739191381	single	NA	AT	0.383515491904926	-0.0338349829763642	PNS Neurons	tBMP7_VEZF1(+)	BMP7_VEZF1(+)	VEZF1	597	t-dependent	frozenset({'activating', 'top50'})	BMP4_BMP7_XAV939
2	BMP7	RFX3(+)	263.372551829552	single	NA	AT	0.35726697306806	-0.0466497838862636	Diencephalic Progenitors	tBMP7_RFX3(+)	BMP7_RFX3(+)	RFX3	803	t-dependent	frozenset({'activating', 'top50'})	BMP4_BMP7_FGF8_XAV939
3	BMP7	SP8(+)	189.53756344173	single	NA	AT	0.356721053353078	-0.119103417881899	Telencephalic Progenitors	tBMP7_SP8(+)	BMP7_SP8(+)	SP8	149	t-dependent	frozenset({'activating', 'weight>75.0%'})	BMP7_FGF8_XAV939
4	BMP7	SOX1(+)	165.566532982883	single	NA	AT	0.313505272541124	0.0216593463548818	Telencephalic Progenitors	tBMP7_SOX1(+)	BMP7_SOX1(+)	SOX1	115	t-dependent	frozenset({'activating', 'weight>75.0%'})	BMP7_CycA_FGF8_SHH_XAV939
5	BMP7	ATF2(+)	151.953185977199	single	NA	AT	0.252333216746687	-0.0233453236482931	PNS Neurons	tBMP7_ATF2(+)	BMP7_ATF2(+)	ATF2	19	t-dependent	frozenset({'activating', 'weight>75.0%'})	BMP4_BMP7_FGF8
6	BMP7	SOX21(+)	146.390019999272	single	NA	AT	0.351059343846839	-0.0968287377931393	Telencephalic Progenitors	tBMP7_SOX21(+)	BMP7_SOX21(+)	SOX21	124	t-dependent	frozenset({'activating', 'top10perTarget'})	BMP7_CycA_FGF8_SHH_XAV939
7	BMP7	VAX1(+)	132.67605519053	single	NA	AT	0.291608854562607	-0.0585863831028508	Hypothalamic Progenitors	tBMP7_VAX1(+)	BMP7_VAX1(+)	VAX1	76	t-dependent	frozenset({'activating', 'top50'})	BMP7_CycA_FGF8_SHH_XAV939
8	BMP7	ZEB1(+)	121.490138067322	single	NA	AT	0.26244760418167	-0.024414429482268	PNS Neurons	tBMP7_ZEB1(+)	BMP7_ZEB1(+)	ZEB1	14	t-dependent	frozenset({'activating', 'weight>75.0%'})	BMP7_FGF8_SHH_XAV939
9	BMP7	OTX2(+)	116.473601797178	single	NA	AT	0.350932469287963	-0.047470765056463	Diencephalic Progenitors	tBMP7_OTX2(+)	BMP7_OTX2(+)	OTX2	17	t-dependent	frozenset({'activating', 'top50perTarget'})	BMP4_BMP7_FGF8_RA_SHH_XAV939
10	BMP7	GLIS3(+)	115.357601640836	single	NA	AT	0.252391681290437	-0.0901168020280992	Telencephalic Progenitors	tBMP7_GLIS3(+)	BMP7_GLIS3(+)	GLIS3	101	t-dependent	frozenset({'activating', 'top10perTarget'})	BMP4_BMP7_FGF8_RA_XAV939
11	BMP7	POU3F3(+)	113.093602571801	single	NA	AT	0.365760382671938	0.023742285611949	Spinal Cord Progenitors	tBMP7_POU3F3(+)	BMP7_POU3F3(+)	POU3F3	211	t-dependent	frozenset({'activating', 'weight>75.0%'})	BMP7_FGF8_RA_SHH_XAV939
12	BMP7	EMX1(+)	111.072222579057	single	NA	AT	0.376926463508305	-0.03086309628064	CNS Neurons	tBMP7_EMX1(+)	BMP7_EMX1(+)	EMX1	11	t-dependent	frozenset({'activating', 'top50'})	BMP7_FGF8_RA_SHH_XAV939
13	BMP7	E2F2(+)	108.290756806042	single	NA	AT	0.266334370176956	-0.0170195731048917	Hindbrain Progenitors	tBMP7_E2F2(+)	BMP7_E2F2(+)	E2F2	383	t-dependent	frozenset({'activating', 'top5perTarget'})	BMP4_BMP7_FGF8_SHH
14	BMP7	E2F1(+)	106.987324967616	single	NA	AT	0.298060270393032	-0.0226096658937694	PNS Progenitors	tBMP7_E2F1(+)	BMP7_E2F1(+)	E2F1	943	t-dependent	frozenset({'activating', 'weight>75.0%'})	BMP4_BMP7_FGF8_SHH_XAV939
15	BMP7	GLI3(+)	104.861609679571	single	NA	AT	0.335915132978292	-0.102927795017986	Diencephalic Progenitors	tBMP7_GLI3(+)	BMP7_GLI3(+)	GLI3	163	t-dependent	frozenset({'activating', 'top10perTarget'})	BMP4_BMP7_FGF8_RA_SHH_XAV939
16	BMP7	TCF12(+)	93.6298975456118	single	NA	AT	0.208071309582277	-0.0626288491207099	Neural Crest	tBMP7_TCF12(+)	BMP7_TCF12(+)	TCF12	240	t-dependent	frozenset({'activating', 'weight>75.0%'})	BMP4_BMP7_FGF8
17	BMP7	FOXG1(+)	90.5235019475244	single	NA	AT	0.171343037891433	-0.0130964903994509	Telencephalic Progenitors	tBMP7_FOXG1(+)	BMP7_FOXG1(+)	FOXG1	9	t-dependent	frozenset({'activating', 'top50perTarget'})	BMP7_FGF8_RA_SHH_XAV939
18	BMP7	E2F7(+)	90.4741275059665	single	NA	AT	0.322450728175897	-0.0416316760540922	Telencephalic Progenitors	tBMP7_E2F7(+)	BMP7_E2F7(+)	E2F7	1305	t-dependent	frozenset({'activating', 'top5perTarget'})	BMP7_CycA_FGF8_RA_SHH_XAV939
19	BMP7	MAF(+)	85.0764444483343	single	NA	SMG_OG	0.108223217526256	-0.12908619518557	Telencephalic Progenitors	BMP7_MAF(+)	BMP7_MAF(+)	MAF	465	t-independent	frozenset({'activating', 'top5perTarget'})	BMP4_BMP7_CycA_FGF8_SHH_XAV939
20	BMP7	POU3F1(+)	84.7100320828685	single	NA	AT	0.407669210724979	-0.163378521676622	Hypothalamic Progenitors	tBMP7_POU3F1(+)	BMP7_POU3F1(+)	POU3F1	338	t-dependent	frozenset({'activating', 'top50perTarget'})	BMP7_FGF8_SHH_XAV939
21	BMP7	SOX5(+)	84.6653384188322	single	NA	AT	0.186437384542363	-0.0792167057435118	Telencephalic Progenitors	tBMP7_SOX5(+)	BMP7_SOX5(+)	SOX5	80	t-dependent	frozenset({'activating', 'top50perTarget'})	BMP7_FGF8_SHH_XAV939
22	BMP7	GLIS2(+)	74.2909564407481	single	NA	AT	0.121285550278039	0.0339132267635002	PNS Neurons	tBMP7_GLIS2(+)	BMP7_GLIS2(+)	GLIS2	10	t-dependent	frozenset({'activating', 'top5perTarget'})	BMP7_XAV939
23	BMP7	DBX2(+)	66.4129212744229	single	NA	AT	0.388479317929321	-0.0032813497936479	Retinal Progenitors	tBMP7_DBX2(+)	BMP7_DBX2(+)	DBX2	36	t-dependent	frozenset({'activating', 'top50perTarget'})	BMP4_BMP7_FGF8
24	BMP7	MYCN(+)	65.4835083537527	single	NA	AT	0.27423876278936	0.0863544778585631	Neural Crest	tBMP7_MYCN(+)	BMP7_MYCN(+)	MYCN	13	t-dependent	frozenset({'activating', 'top50perTarget'})	BMP7_FGF8_SHH_XAV939
25	BMP7	SOX9(+)	62.5905224283973	single	NA	AT	0.12275772730418	-0.0668543411672786	Hypothalamic Progenitors	tBMP7_SOX9(+)	BMP7_SOX9(+)	SOX9	17	t-dependent	frozenset({'activating', 'top10perTarget'})	BMP7_CycA_FGF8_SHH_XAV939
26	BMP7	PAX6(+)	61.3864290380712	single	NA	AT	0.261854849692754	-0.0681948060622185	Retinal Progenitors	tBMP7_PAX6(+)	BMP7_PAX6(+)	PAX6	542	t-dependent	frozenset({'activating', 'top10perTarget'})	BMP4_BMP7_FGF8_RA_XAV939
27	BMP7	KLF12(+)	54.1945787638332	single	NA	AT	0.0833384414911098	-0.0216088832493792	PNS Neurons	tBMP7_KLF12(+)	BMP7_KLF12(+)	KLF12	23	t-dependent	frozenset({'activating', 'weight>75.0%'})	BMP4_BMP7_CHIR_SHH
28	BMP7	EGR2(+)	52.1054842460586	single	NA	SMG_OG	-0.474235182524741	0.0358206794960917	Neural Crest	BMP7_EGR2(+)	BMP7_EGR2(+)	EGR2	59	t-independent	frozenset({'activating', 'top50perTarget'})	BMP4_BMP7_CHIR_FGF8_RA_SHH
29	BMP7	PRRX2(+)	51.1537138651491	single	NA	AT	0.226761460772464	-0.0057536785685872	Neural Crest	tBMP7_PRRX2(+)	BMP7_PRRX2(+)	PRRX2	193	t-dependent	frozenset({'activating', 'top50perTarget'})	BMP7_XAV939
30	BMP7	RFXAP(+)	48.2274306726463	single	NA	AT	0.243065138969634	-0.0309299590722674	Telencephalic Progenitors	tBMP7_RFXAP(+)	BMP7_RFXAP(+)	RFXAP	40	t-dependent	frozenset({'activating', 'top50perTarget'})	BMP7_FGF8_RA_SHH_XAV939
31	BMP7	PAX7(+)	46.4382309318867	single	NA	AT	0.271632253157165	-0.124375794769347	Hindbrain Progenitors	tBMP7_PAX7(+)	BMP7_PAX7(+)	PAX7	74	t-dependent	frozenset({'activating', 'weight>75.0%'})	BMP7_CHIR_FGF8_XAV939
32	BMP7	NR2F1(+)	43.3885862067681	single	NA	AT	0.284715153649066	0.0464798279442474	Neural Crest	tBMP7_NR2F1(+)	BMP7_NR2F1(+)	NR2F1	615	t-dependent	frozenset({'activating', 'top10perTarget'})	BMP4_BMP7_FGF8_RA_SHH_XAV939
33	BMP7	SOX3(+)	41.5831117692896	single	NA	AT	0.332634953862544	0.0092675313334846	Hypothalamic Progenitors	tBMP7_SOX3(+)	BMP7_SOX3(+)	SOX3	6	t-dependent	frozenset({'activating', 'weight>75.0%'})	BMP7_FGF8_RA_SHH_XAV939
34	BMP7	IKZF3(+)	40.9645919519577	single	NA	SMG_OG	0.132176397298572	0.0798045407657912	Retinal Progenitors	BMP7_IKZF3(+)	BMP7_IKZF3(+)	IKZF3	64	t-independent	frozenset({'activating', 'top10perTarget'})	BMP4_BMP7
35	BMP7	TBR1(+)	39.2297120458708	single	NA	AT	0.207202342396802	-0.0084874476192809	CNS Neurons	tBMP7_TBR1(+)	BMP7_TBR1(+)	TBR1	43	t-dependent	frozenset({'activating', 'top10perTarget'})	BMP4_BMP7_FGF8_RA_SHH_XAV939
36	BMP7	TCF7L2(+)	33.9404759080696	single	NA	AT	0.320951841842649	-0.0091980042044178	Hypothalamic Progenitors	tBMP7_TCF7L2(+)	BMP7_TCF7L2(+)	TCF7L2	30	t-dependent	frozenset({'activating', 'top10perTarget'})	BMP4_BMP7_SHH_XAV939
37	BMP7	RAX(+)	33.2901519555971	single	NA	AT	0.262542813816023	0.034303184928084	Retinal Progenitors	tBMP7_RAX(+)	BMP7_RAX(+)	RAX	13	t-dependent	frozenset({'activating', 'top50perTarget'})	BMP4_BMP7_FGF8
38	BMP7	TAL2(+)	30.672141020758	single	NA	AT	0.005708226552675	-0.0716778111048281	Retinal Progenitors	tBMP7_TAL2(+)	BMP7_TAL2(+)	TAL2	56	t-dependent	frozenset({'activating', 'top5perTarget'})	BMP7_FGF8_RA_XAV939
39	BMP7	KLF7(+)	27.4162633660096	single	NA	AT	0.194742618032801	0.0105991549547663	PNS Neurons	tBMP7_KLF7(+)	BMP7_KLF7(+)	KLF7	330	t-dependent	frozenset({'activating', 'top50perTarget'})	BMP7_CHIR_FGF8_SHH_XAV939
40	BMP7	PAX2(+)	24.0258606957113	single	NA	SMG_OG	-0.0145329960686687	0.0681220930016177	Retinal Progenitors	BMP7_PAX2(+)	BMP7_PAX2(+)	PAX2	107	t-independent	frozenset({'activating', 'top10perTarget'})	BMP4_BMP7
41	BMP7	ZNF37A(+)	22.709048935353	single	NA	AT	0.0879156560761935	0.0135570758350692	PNS Neurons	tBMP7_ZNF37A(+)	BMP7_ZNF37A(+)	ZNF37A	9	t-dependent	frozenset({'activating', 'top50perTarget'})	BMP4_BMP7
42	BMP7	NKX2-1(+)	16.4589834293074	single	NA	AT	0.225830666891839	-0.106817607617962	Hypothalamic Progenitors	tBMP7_NKX2-1(+)	BMP7_NKX2-1(+)	NKX2-1	113	t-dependent	frozenset({'activating', 'top50perTarget'})	BMP7_SHH_XAV939
