## Supplementary material for "Decoding morphogen patterning of human neural organoids with a multiplexed single-cell transcriptomic screen": Sup_regulons_SHH

	morph	gene	w	comb	comb_morph	Detected_in_exp	tim_corr	conc_corr	top_cluster	morph-TF	nmorph-TF	gene_name	regulon_size	timing	context	all_morph
1	SHH	NKX2-8(+)	1296.37909727108	single	NA	SMG_OG	0.0397124715206691	0.485951938760843	Hypothalamic Progenitors	SHH_NKX2-8(+)	SHH_NKX2-8(+)	NKX2-8	17	t-independent	frozenset({'activating', 'top5perTarget'})	SHH_XAV939
2	SHH	GLI1(+)	1055.783249345	single	NA	SMG_OG	0.0651697581243827	0.381727215408394	PNS Progenitors	SHH_GLI1(+)	SHH_GLI1(+)	GLI1	20	t-independent	frozenset({'activating', 'top10perTarget'})	FGF8_RA_SHH_XAV939
3	SHH	NKX2-4(+)	1050.78673112319	single	NA	SMG_OG	-0.0025938106902626	0.26260332505754	Hypothalamic Progenitors	SHH_NKX2-4(+)	SHH_NKX2-4(+)	NKX2-4	23	t-independent	frozenset({'activating', 'top5perTarget'})	SHH_XAV939
4	SHH	NKX6-2(+)	897.412916377199	single	NA	SMG_OG	-0.0981833379388804	0.120161834071325	PNS Progenitors	SHH_NKX6-2(+)	SHH_NKX6-2(+)	NKX6-2	31	t-independent	frozenset({'activating', 'weight>75.0%'})	FGF8_SHH_XAV939
5	SHH	NKX2-1(+)	871.667268179605	single	NA	SMG_OG	-0.037276281620589	0.438394603329742	Hypothalamic Progenitors	SHH_NKX2-1(+)	SHH_NKX2-1(+)	NKX2-1	113	t-independent	frozenset({'activating', 'top10perTarget'})	BMP7_SHH_XAV939
6	SHH	TCF7L2(+)	714.164737161007	single	NA	SMG_OG	0.0980048347634595	0.384739429104232	Hypothalamic Progenitors	SHH_TCF7L2(+)	SHH_TCF7L2(+)	TCF7L2	30	t-independent	frozenset({'activating', 'weight>90.0%'})	BMP4_BMP7_SHH_XAV939
7	SHH	GSX1(+)	607.15388373133	single	NA	SMG_OG	0.0039100113637696	0.141118107868119	Spinal Cord Progenitors	SHH_GSX1(+)	SHH_GSX1(+)	GSX1	7	t-independent	frozenset({'activating', 'top50perTarget'})	CHIR_RA_SHH_XAV939
8	SHH	POU2F2(+)	532.23227616763	single	NA	SMG_OG	-0.0221491732563557	0.0397428011634335	CNS Neurons	SHH_POU2F2(+)	SHH_POU2F2(+)	POU2F2	8	t-independent	frozenset({'activating', 'weight>90.0%'})	CHIR_SHH_XAV939
9	SHH	FOXB1(+)	493.309570819748	single	NA	SMG_OG	0.145151233182946	0.360213650650339	Hindbrain Progenitors	SHH_FOXB1(+)	SHH_FOXB1(+)	FOXB1	26	t-independent	frozenset({'activating', 'top10perTarget'})	RA_SHH_XAV939
10	SHH	VAX1(+)	473.800618798163	single	NA	SMG_OG	-0.164985217121554	-0.100310019746028	Hypothalamic Progenitors	SHH_VAX1(+)	SHH_VAX1(+)	VAX1	76	t-independent	frozenset({'activating', 'top10perTarget'})	BMP7_CycA_FGF8_SHH_XAV939
11	SHH	SOX5(+)	471.133728915104	single	NA	SMG_OG	-0.150784302743069	-0.020131370806706	Telencephalic Progenitors	SHH_SOX5(+)	SHH_SOX5(+)	SOX5	80	t-independent	frozenset({'activating', 'top10perTarget'})	BMP7_FGF8_SHH_XAV939
12	SHH	MAF(+)	415.286038397703	single	NA	SMG_OG	-0.11937303592651	0.0202154564574673	Telencephalic Progenitors	SHH_MAF(+)	SHH_MAF(+)	MAF	465	t-independent	frozenset({'activating', 'weight>90.0%'})	BMP4_BMP7_CycA_FGF8_SHH_XAV939
13	SHH	KLF12(+)	353.569953690041	single	NA	SMG_OG	0.0404558405280223	0.0750853571801071	PNS Neurons	SHH_KLF12(+)	SHH_KLF12(+)	KLF12	23	t-independent	frozenset({'activating', 'top50perTarget'})	BMP4_BMP7_CHIR_SHH
14	SHH	DLX1(+)	334.387903982496	single	NA	SMG_OG	-0.0380560667208204	-0.0066682396591093	Neural Crest	SHH_DLX1(+)	SHH_DLX1(+)	DLX1	26	t-independent	frozenset({'activating', 'top10perTarget'})	CHIR_FGF8_SHH_XAV939
15	SHH	POU3F1(+)	324.078118851299	single	NA	SMG_OG	-0.104318158741582	0.134553776720044	Hypothalamic Progenitors	SHH_POU3F1(+)	SHH_POU3F1(+)	POU3F1	338	t-independent	frozenset({'activating', 'top5perTarget'})	BMP7_FGF8_SHH_XAV939
16	SHH	OTP(+)	320.659215547844	single	NA	SMG_OG	0.0114879118320661	0.0438814207506773	CNS Neurons	SHH_OTP(+)	SHH_OTP(+)	OTP	42	t-independent	frozenset({'activating', 'weight>90.0%'})	CHIR_FGF8_SHH_XAV939
17	SHH	POU3F3(+)	271.637104646997	single	NA	AT	-0.242606588630625	-0.513647873292804	Spinal Cord Progenitors	tSHH_POU3F3(+)	SHH_POU3F3(+)	POU3F3	211	t-dependent	frozenset({'activating', 'weight>75.0%'})	BMP7_FGF8_RA_SHH_XAV939
18	SHH	CREB5(+)	239.601647306981	single	NA	SMG_OG	-0.0861440582714815	0.0049289928579781	PNS Neurons	SHH_CREB5(+)	SHH_CREB5(+)	CREB5	667	t-independent	frozenset({'activating', 'weight>75.0%'})	CHIR_FGF8_SHH_XAV939
19	SHH	UNCX(+)	235.342304447908	single	NA	SMG_OG	-0.0478221825922444	-0.0260059736548599	CNS Neurons	SHH_UNCX(+)	SHH_UNCX(+)	UNCX	114	t-independent	frozenset({'activating', 'top10perTarget'})	CHIR_FGF8_SHH_XAV939
20	SHH	LHX1(+)	219.925174530998	single	NA	SMG_OG	-0.0501525249371971	-0.085738225915179	CNS Neurons	SHH_LHX1(+)	SHH_LHX1(+)	LHX1	134	t-independent	frozenset({'activating', 'top50'})	CHIR_FGF8_SHH_XAV939
21	SHH	ZEB1(+)	210.416163007313	single	NA	SMG_OG	-0.0929520318914159	-0.110097679555179	PNS Neurons	SHH_ZEB1(+)	SHH_ZEB1(+)	ZEB1	14	t-independent	frozenset({'activating', 'weight>75.0%'})	BMP7_FGF8_SHH_XAV939
22	SHH	NHLH1(+)	204.77860295966	single	NA	SMG_OG	-0.047098529233183	-0.0054678728734599	PNS Neurons	SHH_NHLH1(+)	SHH_NHLH1(+)	NHLH1	100	t-independent	frozenset({'activating', 'weight>90.0%'})	CHIR_FGF8_SHH_XAV939
23	SHH	SOX1(+)	201.281256183188	single	NA	AT	-0.204790913282622	-0.493313985694846	Telencephalic Progenitors	tSHH_SOX1(+)	SHH_SOX1(+)	SOX1	115	t-dependent	frozenset({'activating', 'top5perTarget'})	BMP7_CycA_FGF8_SHH_XAV939
24	SHH	IRF9(+)	190.651636404321	single	NA	SMG_OG	-0.148447437115264	0.0115266586946572	PNS Neurons	SHH_IRF9(+)	SHH_IRF9(+)	IRF9	51	t-independent	frozenset({'activating', 'top10perTarget'})	FGF8_RA_SHH_XAV939
25	SHH	OTX2(+)	182.348742036356	single	NA	AT	-3.36237262142443e-05	-0.438900940948254	Diencephalic Progenitors	tSHH_OTX2(+)	SHH_OTX2(+)	OTX2	17	t-dependent	frozenset({'activating', 'top50'})	BMP4_BMP7_FGF8_RA_SHH_XAV939
26	SHH	FOXA2(+)	182.18527408934	comb	SHH:RA	SMG_OG	-0.0168699178457711	0.164432279033311	FOXA2+ Cells	SHH-FOXA2(+)	SHH_FOXA2(+)	FOXA2	210	t-independent	frozenset({'activating', 'top10perTarget'})	FGF8_RA_SHH_XAV939
27	SHH	FOXA1(+)	176.521092025598	comb	SHH:RA	SMG_OG	-0.0274430672526554	-0.0319723272986581	FOXA2+ Cells	SHH-FOXA1(+)	SHH_FOXA1(+)	FOXA1	214	t-independent	frozenset({'activating', 'weight>75.0%'})	FGF8_RA_SHH
28	SHH	MYCN(+)	174.927675697552	single	NA	SMG_OG	-0.0615858770069645	-0.0777059668675196	Neural Crest	SHH_MYCN(+)	SHH_MYCN(+)	MYCN	13	t-independent	frozenset({'activating', 'top50'})	BMP7_FGF8_SHH_XAV939
29	SHH	GLI3(+)	173.808103135104	single	NA	AT	-0.085677866600269	-0.423653336263225	Diencephalic Progenitors	tSHH_GLI3(+)	SHH_GLI3(+)	GLI3	163	t-dependent	frozenset({'activating', 'top5perTarget'})	BMP4_BMP7_FGF8_RA_SHH_XAV939
30	SHH	ARX(+)	168.094988786397	single	NA	AT	-0.140866238950305	-0.14616418515191	Diencephalic Progenitors	tSHH_ARX(+)	SHH_ARX(+)	ARX	25	t-dependent	frozenset({'activating', 'top50'})	FGF8_RA_SHH_XAV939
31	SHH	PDX1(+)	164.233900055612	comb	SHH:RA	SMG_OG	-0.0174931318721746	0.0103598842499023	FOXA2+ Cells	SHH-PDX1(+)	SHH_PDX1(+)	PDX1	63	t-independent	frozenset({'activating', 'weight>75.0%'})	CHIR_FGF8_RA_SHH
32	SHH	SOX9(+)	160.890974428875	single	NA	SMG_OG	0.0114018250466111	-0.0342812261021912	Hypothalamic Progenitors	SHH_SOX9(+)	SHH_SOX9(+)	SOX9	17	t-independent	frozenset({'activating', 'weight>90.0%'})	BMP7_CycA_FGF8_SHH_XAV939
33	SHH	KLF7(+)	156.875638462555	single	NA	SMG_OG	-0.0495704223500331	-0.0443804032172797	PNS Neurons	SHH_KLF7(+)	SHH_KLF7(+)	KLF7	330	t-independent	frozenset({'activating', 'top5perTarget'})	BMP7_CHIR_FGF8_SHH_XAV939
34	SHH	SOX3(+)	155.347361670327	single	NA	SMG_OG	0.0362798873846228	-0.0779421104206011	Hypothalamic Progenitors	SHH_SOX3(+)	SHH_SOX3(+)	SOX3	6	t-independent	frozenset({'activating', 'weight>75.0%'})	BMP7_FGF8_RA_SHH_XAV939
35	SHH	RFX8(+)	154.109511199502	single	NA	SMG_OG	-0.0674028499922113	0.0010097626991349	CNS Neurons	SHH_RFX8(+)	SHH_RFX8(+)	RFX8	86	t-independent	frozenset({'activating', 'weight>90.0%'})	FGF8_RA_SHH_XAV939
36	SHH	KLF13(+)	154.108309826922	single	NA	SMG_OG	-0.0387818840150689	-0.0415606397364862	PNS Neurons	SHH_KLF13(+)	SHH_KLF13(+)	KLF13	28	t-independent	frozenset({'activating', 'top50perTarget'})	CHIR_FGF8_RA_SHH_XAV939
37	SHH	TBR1(+)	153.059902365608	single	NA	SMG_OG	-0.0310380849962067	-0.0976004310060664	CNS Neurons	SHH_TBR1(+)	SHH_TBR1(+)	TBR1	43	t-independent	frozenset({'activating', 'weight>75.0%'})	BMP4_BMP7_FGF8_RA_SHH_XAV939
38	SHH	SOX21(+)	151.495760434724	single	NA	SMG_OG	-0.126357828701647	-0.260868336890473	Telencephalic Progenitors	SHH_SOX21(+)	SHH_SOX21(+)	SOX21	124	t-independent	frozenset({'activating', 'top10perTarget'})	BMP7_CycA_FGF8_SHH_XAV939
39	SHH	POU4F2(+)	150.517708317702	single	NA	SMG_OG	-0.107616652137849	-0.0469870798856439	PNS Neurons	SHH_POU4F2(+)	SHH_POU4F2(+)	POU4F2	9	t-independent	frozenset({'activating', 'top50perTarget'})	CHIR_FGF8_SHH_XAV939
40	SHH	HOXA1(+)	149.000615154136	comb	SHH:RA	SMG_OG	0.0973718765993251	-0.114051144897423	FOXA2+ Cells	SHH-HOXA1(+)	SHH_HOXA1(+)	HOXA1	90	t-independent	frozenset({'activating', 'weight>90.0%'})	CycA_FGF8_RA_SHH
41	SHH	VAX2(+)	143.460702732248	single	NA	AT	0.341690203006406	-0.208490941181939	Retinal Progenitors	tSHH_VAX2(+)	SHH_VAX2(+)	VAX2	17	t-dependent	frozenset({'activating', 'top50perTarget'})	BMP4_FGF8_RA_SHH_XAV939
42	SHH	FOXG1(+)	138.98761515372	single	NA	AT	-0.190512300883406	-0.444610101017849	Telencephalic Progenitors	tSHH_FOXG1(+)	SHH_FOXG1(+)	FOXG1	9	t-dependent	frozenset({'activating', 'top50'})	BMP7_FGF8_RA_SHH_XAV939
43	SHH	NR2E1(+)	138.362379315615	single	NA	AT	0.267721552366807	-0.15524717819173	Diencephalic Progenitors	tSHH_NR2E1(+)	SHH_NR2E1(+)	NR2E1	14	t-dependent	frozenset({'activating', 'top50perTarget'})	BMP4_FGF8_RA_SHH_XAV939
44	SHH	HOXA5(+)	127.38934358865	comb	SHH:RA	SMG_OG	0.0235147755308984	0.0230654048499258	FOXA2+ Cells	SHH-HOXA5(+)	SHH_HOXA5(+)	HOXA5	29	t-independent	frozenset({'activating', 'top5perTarget'})	CycA_FGF8_RA_SHH
45	SHH	LEF1(+)	125.495764540047	single	NA	AT	0.264048757756995	-0.27996744676513	Neural Crest	tSHH_LEF1(+)	SHH_LEF1(+)	LEF1	62	t-dependent	frozenset({'activating', 'top50perTarget'})	BMP4_FGF8_RA_SHH_XAV939
46	SHH	HOXD12(+)	122.245852233766	comb	SHH:RA	SMG_OG	-0.00766821754401	0.0563964499150126	Neural Crest	SHH-HOXD12(+)	SHH_HOXD12(+)	HOXD12	15	t-independent	frozenset({'activating', 'weight>75.0%'})	FGF8_RA_SHH_XAV939
47	SHH	HOXC5(+)	120.867600341158	comb	SHH:RA	SMG_OG	0.166292613435327	0.0764142266773281	FOXA2+ Cells	SHH-HOXC5(+)	SHH_HOXC5(+)	HOXC5	42	t-independent	frozenset({'activating', 'top50perTarget'})	CycA_FGF8_RA_SHH
48	SHH	BARHL1(+)	117.999799756432	single	NA	AT	-0.0979285120628917	-0.270018623965055	Diencephalic Progenitors	tSHH_BARHL1(+)	SHH_BARHL1(+)	BARHL1	26	t-dependent	frozenset({'activating', 'weight>75.0%'})	FGF8_RA_SHH_XAV939
49	SHH	SOX8(+)	113.519608770791	single	NA	SMG_OG	0.0003636556271489	0.0397149936277703	PNS Progenitors	SHH_SOX8(+)	SHH_SOX8(+)	SOX8	19	t-independent	frozenset({'activating', 'weight>75.0%'})	CHIR_SHH
50	SHH	RFX4(+)	113.25295447801	single	NA	AT	-0.0740004765738333	-0.28085385056232	Hindbrain Progenitors	tSHH_RFX4(+)	SHH_RFX4(+)	RFX4	211	t-dependent	frozenset({'activating', 'top50'})	CHIR_FGF8_RA_SHH_XAV939
51	SHH	BACH2(+)	113.176514810995	single	NA	SMG_OG	-0.064885673355956	0.0343455258330381	PNS Neurons	SHH_BACH2(+)	SHH_BACH2(+)	BACH2	410	t-independent	frozenset({'activating', 'weight>75.0%'})	CHIR_SHH_XAV939
52	SHH	NEUROG3(+)	112.113996599422	single	NA	SMG_OG	-0.0636279786860774	0.0598394783708027	CNS Neurons	SHH_NEUROG3(+)	SHH_NEUROG3(+)	NEUROG3	9	t-independent	frozenset({'activating', 'weight>75.0%'})	FGF8_RA_SHH_XAV939
53	SHH	MEOX1(+)	111.536233629829	comb	SHH:RA	SMG_OG	0.0629005546309405	-0.0931216676182035	FOXA2+ Cells	SHH-MEOX1(+)	SHH_MEOX1(+)	MEOX1	23	t-independent	frozenset({'activating', 'top10perTarget'})	BMP4_CHIR_FGF8_RA_SHH_XAV939
54	SHH	RFXAP(+)	111.070460147707	single	NA	AT	-0.107990792601221	-0.170429318779749	Telencephalic Progenitors	tSHH_RFXAP(+)	SHH_RFXAP(+)	RFXAP	40	t-dependent	frozenset({'activating', 'top50perTarget'})	BMP7_FGF8_RA_SHH_XAV939
55	SHH	SOX4(+)	107.912266678712	single	NA	SMG_OG	-0.0333391488146201	-0.0314636603026232	PNS Neurons	SHH_SOX4(+)	SHH_SOX4(+)	SOX4	329	t-independent	frozenset({'activating', 'top10perTarget'})	CHIR_FGF8_RA_SHH_XAV939
56	SHH	ZNF667(+)	107.610622604398	comb	XAV939:SHH	SMG_OG	0.0371368647415295	0.0018380763750222	Hypothalamic Progenitors	SHH-ZNF667(+)	SHH_ZNF667(+)	ZNF667	9	t-independent	frozenset({'activating', 'weight>75.0%'})	CycA_FGF8_RA_SHH_XAV939
57	SHH	MNX1(+)	104.394342639011	comb	SHH:RA	SMG_OG	-0.063361907709618	-0.100302163574745	FOXA2+ Cells	SHH-MNX1(+)	SHH_MNX1(+)	MNX1	9	t-independent	frozenset({'activating', 'weight>75.0%'})	FGF8_RA_SHH
58	SHH	EMX2(+)	104.341122372022	single	NA	AT	-0.0394165721353735	-0.152214993385918	Diencephalic Progenitors	tSHH_EMX2(+)	SHH_EMX2(+)	EMX2	14	t-dependent	frozenset({'activating', 'top50'})	FGF8_RA_SHH_XAV939
59	SHH	EOMES(+)	104.331075087838	single	NA	SMG_OG	0.0057431967918125	0.0095236887120173	CNS Neurons	SHH_EOMES(+)	SHH_EOMES(+)	EOMES	95	t-independent	frozenset({'activating', 'top5perTarget'})	FGF8_SHH_XAV939
60	SHH	POU4F1(+)	99.8708333874914	single	NA	SMG_OG	0.0046264234309356	0.0127912689149701	PNS Neurons	SHH_POU4F1(+)	SHH_POU4F1(+)	POU4F1	151	t-independent	frozenset({'activating', 'weight>75.0%'})	CHIR_FGF8_SHH_XAV939
61	SHH	HNF1B(+)	98.5557319008576	comb	SHH:RA	SMG_OG	0.0153281571596671	-0.0755133318158106	FOXA2+ Cells	SHH-HNF1B(+)	SHH_HNF1B(+)	HNF1B	345	t-independent	frozenset({'activating', 'top50'})	CycA_FGF8_RA_SHH
62	SHH	CUX2(+)	97.4284490246446	single	NA	AT	-0.0549258654771278	-0.0132062173969983	PNS Neurons	tSHH_CUX2(+)	SHH_CUX2(+)	CUX2	6	t-dependent	frozenset({'activating', 'top50perTarget'})	FGF8_RA_SHH_XAV939
63	SHH	HOXC4(+)	93.8950594205831	comb	SHH:RA	SMG_OG	0.248067849354771	-0.0621180924245889	FOXA2+ Cells	SHH-HOXC4(+)	SHH_HOXC4(+)	HOXC4	22	t-independent	frozenset({'activating', 'weight>75.0%'})	CycA_FGF8_RA_SHH
64	SHH	PBX1(+)	92.6553278797778	comb	SHH:RA	SMG_OG	-0.0740881213979574	-0.166986109526532	FOXA2+ Cells	SHH-PBX1(+)	SHH_PBX1(+)	PBX1	17	t-independent	frozenset({'activating', 'top50'})	BMP4_CHIR_FGF8_RA_SHH
65	SHH	NR2F1(+)	86.8150998950838	single	NA	AT	0.230582104671036	-0.228390039773084	Neural Crest	tSHH_NR2F1(+)	SHH_NR2F1(+)	NR2F1	615	t-dependent	frozenset({'activating', 'top10perTarget'})	BMP4_BMP7_FGF8_RA_SHH_XAV939
66	SHH	HOXA4(+)	85.2353169681199	comb	SHH:RA	SMG_OG	0.0086591664421628	-0.0102223632907827	PNS Progenitors	SHH-HOXA4(+)	SHH_HOXA4(+)	HOXA4	22	t-independent	frozenset({'activating', 'top10perTarget'})	CycA_FGF8_RA_SHH
67	SHH	EMX1(+)	81.7363646907342	single	NA	AT	-0.120469691694539	-0.16256054754836	CNS Neurons	tSHH_EMX1(+)	SHH_EMX1(+)	EMX1	11	t-dependent	frozenset({'activating', 'top10perTarget'})	BMP7_FGF8_RA_SHH_XAV939
68	SHH	FOXP4(+)	81.4684821690801	comb	SHH:RA	SMG_OG	0.0760260247314336	-0.171314637703585	FOXA2+ Cells	SHH-FOXP4(+)	SHH_FOXP4(+)	FOXP4	139	t-independent	frozenset({'activating', 'top10perTarget'})	BMP4_CHIR_FGF8_RA_SHH
69	SHH	NR5A1(+)	79.2542304238613	single	NA	SMG_OG	-0.11772255906487	-0.136041924890054	CNS Neurons	SHH_NR5A1(+)	SHH_NR5A1(+)	NR5A1	21	t-independent	frozenset({'activating', 'weight>75.0%'})	FGF8_SHH_XAV939
70	SHH	SOX10(+)	79.0930351422813	single	NA	AT	0.112790215139909	-0.180380153661241	PNS Progenitors	tSHH_SOX10(+)	SHH_SOX10(+)	SOX10	458	t-dependent	frozenset({'activating', 'top50'})	CHIR_FGF8_RA_SHH_XAV939
71	SHH	FOXP1(+)	78.4488843051873	comb	RA:SHH	SMG_OG	-0.0423043448682391	-0.21987689566147	FOXA2+ Cells	SHH-FOXP1(+)	SHH_FOXP1(+)	FOXP1	109	t-independent	frozenset({'activating', 'top50perTarget'})	BMP4_FGF8_RA_SHH
72	SHH	HEY1(+)	74.9928308773485	single	NA	AT	0.145460085766709	-0.105712236156114	Neural Crest	tSHH_HEY1(+)	SHH_HEY1(+)	HEY1	140	t-dependent	frozenset({'activating', 'top5perTarget'})	BMP4_CHIR_FGF8_RA_SHH_XAV939
73	SHH	RFX6(+)	73.4644827333283	comb	SHH:RA	SMG_OG	-0.036672053744604	-0.0335005276687195	FOXA2+ Cells	SHH-RFX6(+)	SHH_RFX6(+)	RFX6	53	t-independent	frozenset({'activating', 'top5perTarget'})	FGF8_RA_SHH
74	SHH	SPDEF(+)	73.213008150851	single	NA	SMG_OG	0.0799963581256907	0.0135113466278016	FOXA2+ Cells	SHH_SPDEF(+)	SHH_SPDEF(+)	SPDEF	9	t-independent	frozenset({'activating', 'top5perTarget'})	FGF8_RA_SHH_XAV939
75	SHH	E2F7(+)	72.9983061793764	single	NA	AT	0.03236300085999	-0.134580173427333	Telencephalic Progenitors	tSHH_E2F7(+)	SHH_E2F7(+)	E2F7	1305	t-dependent	frozenset({'activating', 'top50perTarget'})	BMP7_CycA_FGF8_RA_SHH_XAV939
76	SHH	BARX1(+)	72.586222163723	comb	XAV939:SHH	SMG_OG	-0.0057840929103241	-0.0008828131616315	CNS Neurons	SHH-BARX1(+)	SHH_BARX1(+)	BARX1	4	t-independent	frozenset({'activating', 'top50'})	SHH_XAV939
77	SHH	E2F1(+)	71.662547279515	single	NA	AT	0.00336855080963	-0.149605200078797	PNS Progenitors	tSHH_E2F1(+)	SHH_E2F1(+)	E2F1	943	t-dependent	frozenset({'activating', 'weight>75.0%'})	BMP4_BMP7_FGF8_SHH_XAV939
78	SHH	ZFHX3(+)	70.9751678911687	comb	SHH:RA	SMG_OG	0.013490335801898	-0.098353297005254	FOXA2+ Cells	SHH-ZFHX3(+)	SHH_ZFHX3(+)	ZFHX3	12	t-independent	frozenset({'activating', 'top50'})	BMP4_CHIR_FGF8_RA_SHH
79	SHH	HOXB3(+)	70.4941601615457	comb	SHH:RA	SMG_OG	0.0645985248038742	-0.0771515536985133	Hindbrain Progenitors	SHH-HOXB3(+)	SHH_HOXB3(+)	HOXB3	79	t-independent	frozenset({'activating', 'top5perTarget'})	CHIR_CycA_FGF8_RA_SHH
80	SHH	POU3F2(+)	70.0913063259825	single	NA	AT	-0.0437683602601074	0.0189187197863067	Spinal Cord Progenitors	tSHH_POU3F2(+)	SHH_POU3F2(+)	POU3F2	115	t-dependent	frozenset({'activating', 'top50'})	CHIR_FGF8_RA_SHH_XAV939
81	SHH	HOXB4(+)	65.8448886333643	comb	SHH:RA	SMG_OG	0.0211847507441866	-0.0994047730932915	Hindbrain Progenitors	SHH-HOXB4(+)	SHH_HOXB4(+)	HOXB4	81	t-independent	frozenset({'activating', 'top50perTarget'})	CHIR_CycA_FGF8_RA_SHH
82	SHH	RXRB(+)	65.8349834569084	single	NA	AT	0.0575121460729949	-0.0448893544609778	Neural Crest	tSHH_RXRB(+)	SHH_RXRB(+)	RXRB	19	t-dependent	frozenset({'activating', 'weight>75.0%'})	FGF8_RA_SHH_XAV939
83	SHH	ZNF287(+)	65.7825270948573	single	NA	SMG_OG	0.0110725113964749	-0.0184354316024687	PNS Progenitors	SHH_ZNF287(+)	SHH_ZNF287(+)	ZNF287	7	t-independent	frozenset({'activating', 'top10perTarget'})	FGF8_SHH_XAV939
84	SHH	DLX2(+)	63.2342125312934	single	NA	SMG_OG	-0.0659913633090491	0.0445428715775337	Neural Crest	SHH_DLX2(+)	SHH_DLX2(+)	DLX2	39	t-independent	frozenset({'activating', 'top5perTarget'})	BMP4_CHIR_FGF8_RA_SHH_XAV939
85	SHH	HOXB5(+)	59.0744592075896	comb	SHH:RA	SMG_OG	0.0184673422811505	-0.0206340959500673	Hindbrain Progenitors	SHH-HOXB5(+)	SHH_HOXB5(+)	HOXB5	68	t-independent	frozenset({'activating', 'weight>75.0%'})	CHIR_CycA_FGF8_RA_SHH
86	SHH	NR2F2(+)	57.5098734322273	comb	SHH:RA	SMG_OG	0.181346353854436	-0.170476161933943	Neural Crest	SHH-NR2F2(+)	SHH_NR2F2(+)	NR2F2	379	t-independent	frozenset({'activating', 'top50perTarget'})	BMP4_CHIR_FGF8_RA_SHH_XAV939
87	SHH	E2F2(+)	54.2061972208601	single	NA	AT	0.0042562398700786	-0.150740872590407	Hindbrain Progenitors	tSHH_E2F2(+)	SHH_E2F2(+)	E2F2	383	t-dependent	frozenset({'activating', 'top50perTarget'})	BMP4_BMP7_FGF8_SHH
88	SHH	ISL2(+)	50.7541319609003	comb	SHH:XAV939	SMG_OG	-0.0253317765650867	0.01757153807866	PNS Neurons	SHH-ISL2(+)	SHH_ISL2(+)	ISL2	20	t-independent	frozenset({'activating', 'top5perTarget'})	CHIR_FGF8_RA_SHH_XAV939
89	SHH	RFX2(+)	50.563643442655	single	NA	SMG_OG	-0.0779251752649144	-0.136904630628878	Hindbrain Progenitors	SHH_RFX2(+)	SHH_RFX2(+)	RFX2	296	t-independent	frozenset({'activating', 'top50perTarget'})	FGF8_RA_SHH_XAV939
90	SHH	TFAP2B(+)	44.3552563139263	single	NA	AT	0.187795635899308	-0.143063955278848	Neural Crest	tSHH_TFAP2B(+)	SHH_TFAP2B(+)	TFAP2B	293	t-dependent	frozenset({'activating', 'top5perTarget'})	BMP4_CHIR_FGF8_RA_SHH
91	SHH	FOXC2(+)	40.7542159956872	comb	SHH:RA	SMG_OG	0.0159150661911407	-0.252080809717977	Neural Crest	SHH-FOXC2(+)	SHH_FOXC2(+)	FOXC2	65	t-independent	frozenset({'activating', 'top5perTarget'})	BMP4_CHIR_FGF8_RA_SHH
92	SHH	RXRG(+)	38.7512327580906	single	NA	AT	-0.0110719507947544	-0.0787842159550746	Neural Crest	tSHH_RXRG(+)	SHH_RXRG(+)	RXRG	87	t-dependent	frozenset({'activating', 'top5perTarget'})	CHIR_FGF8_SHH_XAV939
93	SHH	ERF(+)	38.5563947002291	single	NA	SMG_OG	0.094866354459576	0.118749837806577	Neural Crest	SHH_ERF(+)	SHH_ERF(+)	ERF	21	t-independent	frozenset({'activating', 'top5perTarget'})	CHIR_FGF8_SHH_XAV939
94	SHH	ZBTB7A(+)	37.5901286487508	single	NA	SMG_OG	0.136363200216359	0.0746996908384046	PNS Neurons	SHH_ZBTB7A(+)	SHH_ZBTB7A(+)	ZBTB7A	37	t-independent	frozenset({'activating', 'weight>75.0%'})	CHIR_FGF8_RA_SHH_XAV939
95	SHH	ETS1(+)	33.0614451257035	single	NA	AT	0.13434940128289	-0.12141381849961	Neural Crest	tSHH_ETS1(+)	SHH_ETS1(+)	ETS1	633	t-dependent	frozenset({'activating', 'top10perTarget'})	BMP4_CHIR_RA_SHH
96	SHH	PBX4(+)	29.3669087295978	comb	RA:SHH	SMG_OG	-0.0055523567476854	-0.0480552145738353	Diencephalic Progenitors	SHH-PBX4(+)	SHH_PBX4(+)	PBX4	11	t-independent	frozenset({'activating', 'top5perTarget'})	BMP4_RA_SHH
97	SHH	RARB(+)	26.7710896263381	comb	SHH:RA	SMG_OG	0.12593446135777	-0.0734221937233599	Hindbrain Progenitors	SHH-RARB(+)	SHH_RARB(+)	RARB	256	t-independent	frozenset({'activating', 'top50perTarget'})	FGF8_RA_SHH
98	SHH	RARA(+)	25.0506995520178	single	NA	AT	0.0221524747297473	-0.122337005498297	PNS Progenitors	tSHH_RARA(+)	SHH_RARA(+)	RARA	60	t-dependent	frozenset({'activating', 'top10perTarget'})	CHIR_FGF8_RA_SHH
99	SHH	SP5(+)	24.890866295868	single	NA	AT	0.136897740297367	0.100185484286886	PNS Progenitors	tSHH_SP5(+)	SHH_SP5(+)	SP5	37	t-dependent	frozenset({'activating', 'top50perTarget'})	RA_SHH
100	SHH	HOXA2(+)	23.2694340784241	comb	SHH:RA	SMG_OG	0.0515179307546844	-0.0276747939982198	Hindbrain Progenitors	SHH-HOXA2(+)	SHH_HOXA2(+)	HOXA2	51	t-independent	frozenset({'activating', 'top10perTarget'})	CHIR_FGF8_RA_SHH
101	SHH	LMX1B(+)	18.8318229981338	comb	SHH:RA	SMG_OG	0.116567456868625	-0.0377070443247458	FOXA2+ Cells	SHH-LMX1B(+)	SHH_LMX1B(+)	LMX1B	62	t-independent	frozenset({'activating', 'top5perTarget'})	CHIR_FGF8_RA_SHH_XAV939
102	SHH	EGR2(+)	11.9044170758787	comb	RA:SHH	SMG_OG	0.0617274639401559	-0.0106418153328626	Neural Crest	SHH-EGR2(+)	SHH_EGR2(+)	EGR2	59	t-independent	frozenset({'activating', 'top50perTarget'})	BMP4_BMP7_CHIR_FGF8_RA_SHH
103	SHH	HOXB9(+)	8.91528139794304	comb	RA:SHH	SMG_OG	-0.0152313976884919	0.0004567848152176	Spinal Cord Progenitors	SHH-HOXB9(+)	SHH_HOXB9(+)	HOXB9	58	t-independent	frozenset({'activating', 'top10perTarget'})	CHIR_FGF8_RA_SHH
104	SHH	PHOX2A(+)	4.61824051757289	comb	RA:FGF8:SHH	SMG_OG	0.0174989907030545	0.151755657793039	CNS Neurons	SHH-PHOX2A(+)	SHH_PHOX2A(+)	PHOX2A	94	t-independent	frozenset({'activating', 'top50perTarget'})	CHIR_FGF8_RA_SHH
105	SHH	PHOX2B(+)	3.22353657598066	comb	SHH:RA:FGF8	SMG_OG	0.0184009538177394	0.0599583482389664	PNS Progenitors	SHH-PHOX2B(+)	SHH_PHOX2B(+)	PHOX2B	14	t-independent	frozenset({'activating', 'top5perTarget'})	CHIR_FGF8_RA_SHH
