## Supplementary material for "Decoding morphogen patterning of human neural organoids with a multiplexed single-cell transcriptomic screen": Sup_regulons_FGF8

	morph	gene	w	comb	comb_morph	Detected_in_exp	tim_corr	conc_corr	top_cluster	morph-TF	nmorph-TF	gene_name	regulon_size	timing	context	all_morph
1	FGF8	POU3F3(+)	424.328952529058	single	NA	AT	0.0145174926204781	-0.345768015626383	Spinal Cord Progenitors	tFGF8_POU3F3(+)	FGF8_POU3F3(+)	POU3F3	211	t-dependent	frozenset({'activating', 'weight>90.0%'})	BMP7_FGF8_RA_SHH_XAV939
2	FGF8	POU3F1(+)	365.933502387962	single	NA	SMG	0.0042780015411113	0.204493489736042	Hypothalamic Progenitors	FGF8_early_POU3F1(+)	FGF8_POU3F1(+)	POU3F1	338	FGF8_early	frozenset({'activating', 'top5perTarget'})	BMP7_FGF8_SHH_XAV939
3	FGF8	SOX4(+)	349.358917858092	single	NA	SMG	-0.0013233204880956	-0.0139628144294525	PNS Neurons	FGF8_early_SOX4(+)	FGF8_SOX4(+)	SOX4	329	FGF8_early	frozenset({'activating', 'weight>75.0%'})	CHIR_FGF8_RA_SHH_XAV939
4	FGF8	SOX1(+)	335.322538157982	single	NA	AT	0.0042603348013595	-0.315190420238457	Telencephalic Progenitors	tFGF8_SOX1(+)	FGF8_SOX1(+)	SOX1	115	t-dependent	frozenset({'activating', 'top5perTarget'})	BMP7_CycA_FGF8_SHH_XAV939
5	FGF8	TAL2(+)	319.694557011412	single	NA	SMG	-0.0110018022712027	-0.214065249912819	Retinal Progenitors	FGF8_early_TAL2(+)	FGF8_TAL2(+)	TAL2	56	FGF8_early	frozenset({'activating', 'weight>90.0%'})	BMP7_FGF8_RA_XAV939
6	FGF8	VSX1(+)	287.413631964268	single	NA	SMG	0.0208908802406099	0.05866861068334	CNS Neurons	FGF8_early_VSX1(+)	FGF8_VSX1(+)	VSX1	31	FGF8_early	frozenset({'activating', 'top10perTarget'})	FGF8_XAV939
7	FGF8	ARX(+)	233.371429408681	single	NA	AT	-0.0118596029434506	-0.282423740232463	Diencephalic Progenitors	tFGF8_ARX(+)	FGF8_ARX(+)	ARX	25	t-dependent	frozenset({'activating', 'top50perTarget'})	FGF8_RA_SHH_XAV939
8	FGF8	MYCN(+)	232.323560036866	single	NA	AT	0.0171459673018266	-0.147904455915853	Neural Crest	tFGF8_MYCN(+)	FGF8_MYCN(+)	MYCN	13	t-dependent	frozenset({'activating', 'top50'})	BMP7_FGF8_SHH_XAV939
9	FGF8	SOX21(+)	215.977770158428	single	NA	SMG	0.0078679107026652	-0.0429116632464138	Telencephalic Progenitors	FGF8_early_SOX21(+)	FGF8_SOX21(+)	SOX21	124	FGF8_early	frozenset({'activating', 'top50'})	BMP7_CycA_FGF8_SHH_XAV939
10	FGF8	FOXG1(+)	213.422582184064	single	NA	AT	0.0104270145234952	-0.213183661194525	Telencephalic Progenitors	tFGF8_FOXG1(+)	FGF8_FOXG1(+)	FOXG1	9	t-dependent	frozenset({'activating', 'weight>90.0%'})	BMP7_FGF8_RA_SHH_XAV939
11	FGF8	RXRB(+)	211.522212656537	single	NA	SMG	-0.0289763404263097	-0.123390774823973	Neural Crest	FGF8_early_RXRB(+)	FGF8_RXRB(+)	RXRB	19	FGF8_early	frozenset({'activating', 'top50'})	FGF8_RA_SHH_XAV939
12	FGF8	SOX3(+)	210.548801237745	single	NA	AT	-0.0156937466737117	-0.201375026991158	Hypothalamic Progenitors	tFGF8_SOX3(+)	FGF8_SOX3(+)	SOX3	6	t-dependent	frozenset({'activating', 'top50'})	BMP7_FGF8_RA_SHH_XAV939
13	FGF8	TCF12(+)	196.057684815006	single	NA	SMG	0.0532504526674718	0.0221314458034464	Neural Crest	FGF8_early_TCF12(+)	FGF8_TCF12(+)	TCF12	240	FGF8_early	frozenset({'activating', 'weight>75.0%'})	BMP4_BMP7_FGF8
14	FGF8	SP8(+)	166.522820671518	single	NA	SMG	-0.0413951692608639	0.0605627096943406	Telencephalic Progenitors	FGF8_early_SP8(+)	FGF8_SP8(+)	SP8	149	FGF8_early	frozenset({'activating', 'top5perTarget'})	BMP7_FGF8_XAV939
15	FGF8	RFXAP(+)	166.364568133866	single	NA	AT	0.0140126486314801	-0.140481458170259	Telencephalic Progenitors	tFGF8_RFXAP(+)	FGF8_RFXAP(+)	RFXAP	40	t-dependent	frozenset({'activating', 'weight>75.0%'})	BMP7_FGF8_RA_SHH_XAV939
16	FGF8	EMX1(+)	149.681729364986	single	NA	AT	0.0098741802065311	-0.0991843070923848	CNS Neurons	tFGF8_EMX1(+)	FGF8_EMX1(+)	EMX1	11	t-dependent	frozenset({'activating', 'top50perTarget'})	BMP7_FGF8_RA_SHH_XAV939
17	FGF8	CUX2(+)	139.57455472789	single	NA	AT	-0.0571353060989379	-0.143391266058774	PNS Neurons	tFGF8_CUX2(+)	FGF8_CUX2(+)	CUX2	6	t-dependent	frozenset({'activating', 'top10perTarget'})	FGF8_RA_SHH_XAV939
18	FGF8	SOX5(+)	137.618953946127	single	NA	SMG	0.0108812233485252	-0.0198510753873851	Telencephalic Progenitors	FGF8_early_SOX5(+)	FGF8_SOX5(+)	SOX5	80	FGF8_early	frozenset({'activating', 'weight>90.0%'})	BMP7_FGF8_SHH_XAV939
19	FGF8	RFX3(+)	137.510209278453	single	NA	SMG	0.0191237556207107	-0.0877447266869744	Diencephalic Progenitors	FGF8_early_RFX3(+)	FGF8_RFX3(+)	RFX3	803	FGF8_early	frozenset({'activating', 'top50perTarget'})	BMP4_BMP7_FGF8_XAV939
20	FGF8	GLI3(+)	132.154835568019	single	NA	AT	-0.0111388475532467	-0.173678621363132	Diencephalic Progenitors	tFGF8_GLI3(+)	FGF8_GLI3(+)	GLI3	163	t-dependent	frozenset({'activating', 'weight>90.0%'})	BMP4_BMP7_FGF8_RA_SHH_XAV939
21	FGF8	ZBTB7A(+)	131.644894833182	single	NA	SMG	0.012345996417027	-0.0134118236097504	PNS Neurons	FGF8_early_ZBTB7A(+)	FGF8_ZBTB7A(+)	ZBTB7A	37	FGF8_early	frozenset({'activating', 'top5perTarget'})	CHIR_FGF8_RA_SHH_XAV939
22	FGF8	ZNF506(+)	126.77420143213	single	NA	SMG	0.0273922690185581	-0.0016382594333672	PNS Neurons	FGF8_early_ZNF506(+)	FGF8_ZNF506(+)	ZNF506	8	FGF8_early	frozenset({'activating', 'top50perTarget'})	FGF8
23	FGF8	HOXC5(+)	125.604242609218	comb	FGF8:RA	SMG_OG	-0.0026700608597328	-0.156713359502102	FOXA2+ Cells	FGF8-HOXC5(+)	FGF8_HOXC5(+)	HOXC5	42	t-independent	frozenset({'activating', 'top5perTarget'})	CycA_FGF8_RA_SHH
24	FGF8	HOXA4(+)	124.938024354466	comb	FGF8:RA	SMG_OG	0.0438897645950462	-0.104586803879328	PNS Progenitors	FGF8-HOXA4(+)	FGF8_HOXA4(+)	HOXA4	22	t-independent	frozenset({'activating', 'top50'})	CycA_FGF8_RA_SHH
25	FGF8	OTX2(+)	123.824188435344	single	NA	AT	0.007434072062507	-0.177457864358998	Diencephalic Progenitors	tFGF8_OTX2(+)	FGF8_OTX2(+)	OTX2	17	t-dependent	frozenset({'activating', 'top5perTarget'})	BMP4_BMP7_FGF8_RA_SHH_XAV939
26	FGF8	HOXB3(+)	118.20838570385	comb	FGF8:RA	SMG_OG	0.0486928467123852	-0.346665673420556	Hindbrain Progenitors	FGF8-HOXB3(+)	FGF8_HOXB3(+)	HOXB3	79	t-independent	frozenset({'activating', 'weight>90.0%'})	CHIR_CycA_FGF8_RA_SHH
27	FGF8	HOXC4(+)	117.810856721877	comb	FGF8:RA	SMG_OG	0.0499079253278789	-0.395569584010416	FOXA2+ Cells	FGF8-HOXC4(+)	FGF8_HOXC4(+)	HOXC4	22	t-independent	frozenset({'activating', 'weight>75.0%'})	CycA_FGF8_RA_SHH
28	FGF8	HOXB4(+)	116.468270543241	comb	FGF8:RA	SMG_OG	0.0491013217352037	-0.367425514505038	Hindbrain Progenitors	FGF8-HOXB4(+)	FGF8_HOXB4(+)	HOXB4	81	t-independent	frozenset({'activating', 'top50perTarget'})	CHIR_CycA_FGF8_RA_SHH
29	FGF8	HOXA1(+)	114.148974745083	comb	FGF8:RA	SMG_OG	0.0347470965318129	-0.371284481304581	FOXA2+ Cells	FGF8-HOXA1(+)	FGF8_HOXA1(+)	HOXA1	90	t-independent	frozenset({'activating', 'top50'})	CycA_FGF8_RA_SHH
30	FGF8	MAF(+)	110.691726808124	single	NA	SMG	-0.0495539781253314	0.139816638821832	Telencephalic Progenitors	FGF8_early_MAF(+)	FGF8_MAF(+)	MAF	465	FGF8_early	frozenset({'activating', 'top10perTarget'})	BMP4_BMP7_CycA_FGF8_SHH_XAV939
31	FGF8	RFX4(+)	107.861807294979	single	NA	AT	-0.0303386950181962	-0.274349395936909	Hindbrain Progenitors	tFGF8_RFX4(+)	FGF8_RFX4(+)	RFX4	211	t-dependent	frozenset({'activating', 'top10perTarget'})	CHIR_FGF8_RA_SHH_XAV939
32	FGF8	HOXB5(+)	107.63959417707	comb	FGF8:RA	SMG_OG	0.0715312485740267	-0.203265103723573	Hindbrain Progenitors	FGF8-HOXB5(+)	FGF8_HOXB5(+)	HOXB5	68	t-independent	frozenset({'activating', 'top10perTarget'})	CHIR_CycA_FGF8_RA_SHH
33	FGF8	BARHL1(+)	104.26357869618	single	NA	AT	-0.0572653832847104	-0.0634341155210808	Diencephalic Progenitors	tFGF8_BARHL1(+)	FGF8_BARHL1(+)	BARHL1	26	t-dependent	frozenset({'activating', 'top50perTarget'})	FGF8_RA_SHH_XAV939
34	FGF8	POU3F2(+)	103.408454064802	single	NA	AT	0.0189152464209876	-0.343446580777887	Spinal Cord Progenitors	tFGF8_POU3F2(+)	FGF8_POU3F2(+)	POU3F2	115	t-dependent	frozenset({'activating', 'weight>75.0%'})	CHIR_FGF8_RA_SHH_XAV939
35	FGF8	EMX2(+)	97.5267797453244	single	NA	AT	-0.0464220798415637	-0.1058110102436	Diencephalic Progenitors	tFGF8_EMX2(+)	FGF8_EMX2(+)	EMX2	14	t-dependent	frozenset({'activating', 'top5perTarget'})	FGF8_RA_SHH_XAV939
36	FGF8	POU4F2(+)	97.3619580581131	single	NA	SMG	0.0148036412680158	0.0170274767084345	PNS Neurons	FGF8_early_POU4F2(+)	FGF8_POU4F2(+)	POU4F2	9	FGF8_early	frozenset({'activating', 'top5perTarget'})	CHIR_FGF8_SHH_XAV939
37	FGF8	KLF13(+)	96.8654575114629	single	NA	AT	-0.0107756846521883	-0.150338448599263	PNS Neurons	tFGF8_KLF13(+)	FGF8_KLF13(+)	KLF13	28	t-dependent	frozenset({'activating', 'weight>75.0%'})	CHIR_FGF8_RA_SHH_XAV939
38	FGF8	TBR1(+)	93.0415455152471	single	NA	AT	0.0127391638466874	-0.170178275446106	CNS Neurons	tFGF8_TBR1(+)	FGF8_TBR1(+)	TBR1	43	t-dependent	frozenset({'activating', 'top50'})	BMP4_BMP7_FGF8_RA_SHH_XAV939
39	FGF8	HOXA2(+)	87.7658053335298	comb	FGF8:RA	SMG_OG	0.0190749832057037	-0.173121766091501	Hindbrain Progenitors	FGF8-HOXA2(+)	FGF8_HOXA2(+)	HOXA2	51	t-independent	frozenset({'activating', 'top5perTarget'})	CHIR_FGF8_RA_SHH
40	FGF8	PAX6(+)	84.8666704486193	single	NA	SMG	-0.0151183951651757	-0.177884218983953	Retinal Progenitors	FGF8_early_PAX6(+)	FGF8_PAX6(+)	PAX6	542	FGF8_early	frozenset({'activating', 'top5perTarget'})	BMP4_BMP7_FGF8_RA_XAV939
41	FGF8	HOXA5(+)	83.7293210230216	comb	FGF8:RA	SMG_OG	0.0119658428740946	-0.0687318066390681	FOXA2+ Cells	FGF8-HOXA5(+)	FGF8_HOXA5(+)	HOXA5	29	t-independent	frozenset({'activating', 'top5perTarget'})	CycA_FGF8_RA_SHH
42	FGF8	SOX9(+)	83.187956104343	single	NA	SMG	0.0007233195928151	-0.126791741531693	Hypothalamic Progenitors	FGF8_early_SOX9(+)	FGF8_SOX9(+)	SOX9	17	FGF8_early	frozenset({'activating', 'top10perTarget'})	BMP7_CycA_FGF8_SHH_XAV939
43	FGF8	E2F1(+)	82.4791537318294	single	NA	AT	-0.0123976374608036	-0.0112577477318265	PNS Progenitors	tFGF8_E2F1(+)	FGF8_E2F1(+)	E2F1	943	t-dependent	frozenset({'activating', 'top10perTarget'})	BMP4_BMP7_FGF8_SHH_XAV939
44	FGF8	ZEB1(+)	78.6913161022293	single	NA	AT	-0.0004212602379227	-0.191171171475163	PNS Neurons	tFGF8_ZEB1(+)	FGF8_ZEB1(+)	ZEB1	14	t-dependent	frozenset({'activating', 'top10perTarget'})	BMP7_FGF8_SHH_XAV939
45	FGF8	RFX8(+)	75.7031402817975	single	NA	SMG_OG	0.0350407030587542	-0.169056703956542	CNS Neurons	FGF8_late_RFX8(+)	FGF8_RFX8(+)	RFX8	86	FGF8_late	frozenset({'activating', 'weight>75.0%'})	FGF8_RA_SHH_XAV939
46	FGF8	UNCX(+)	75.4635434086966	single	NA	SMG	0.0217972685656416	-0.11378190428608	CNS Neurons	FGF8_early_UNCX(+)	FGF8_UNCX(+)	UNCX	114	FGF8_early	frozenset({'activating', 'top5perTarget'})	CHIR_FGF8_SHH_XAV939
47	FGF8	GLIS3(+)	73.7122181844169	single	NA	SMG	0.0006931919866888	-0.0845915578358793	Telencephalic Progenitors	FGF8_early_GLIS3(+)	FGF8_GLIS3(+)	GLIS3	101	FGF8_early	frozenset({'activating', 'top50perTarget'})	BMP4_BMP7_FGF8_RA_XAV939
48	FGF8	RARB(+)	72.7961553698525	comb	FGF8:RA	SMG_OG	-0.014018635949551	-0.31317440659357	Hindbrain Progenitors	FGF8-RARB(+)	FGF8_RARB(+)	RARB	256	t-independent	frozenset({'activating', 'top50perTarget'})	FGF8_RA_SHH
49	FGF8	HNF1B(+)	69.5403593587789	comb	FGF8:RA	SMG_OG	-0.0007535492119908	-0.249440930052089	FOXA2+ Cells	FGF8-HNF1B(+)	FGF8_HNF1B(+)	HNF1B	345	t-independent	frozenset({'activating', 'top50'})	CycA_FGF8_RA_SHH
50	FGF8	ERF(+)	67.5197103583162	single	NA	SMG	-0.0273458796024152	0.0409451063236923	Neural Crest	FGF8_early_ERF(+)	FGF8_ERF(+)	ERF	21	FGF8_early	frozenset({'activating', 'weight>75.0%'})	CHIR_FGF8_SHH_XAV939
51	FGF8	MEOX1(+)	65.4478444196691	comb	FGF8:RA	SMG_OG	0.0091279883838882	-0.225216390217756	FOXA2+ Cells	FGF8-MEOX1(+)	FGF8_MEOX1(+)	MEOX1	23	t-independent	frozenset({'activating', 'top10perTarget'})	BMP4_CHIR_FGF8_RA_SHH_XAV939
52	FGF8	DLX1(+)	64.4717748203812	single	NA	AT	0.0260897349146256	-0.12828768972058	Neural Crest	tFGF8_DLX1(+)	FGF8_DLX1(+)	DLX1	26	t-dependent	frozenset({'activating', 'weight>75.0%'})	CHIR_FGF8_SHH_XAV939
53	FGF8	E2F7(+)	61.0124679842346	single	NA	AT	-0.0485906469063718	0.0440553768385501	Telencephalic Progenitors	tFGF8_E2F7(+)	FGF8_E2F7(+)	E2F7	1305	t-dependent	frozenset({'activating', 'top10perTarget'})	BMP7_CycA_FGF8_RA_SHH_XAV939
54	FGF8	NR5A1(+)	60.3062767481754	single	NA	SMG_OG	-0.0045436584792889	0.0359127406584864	CNS Neurons	FGF8_NR5A1(+)	FGF8_NR5A1(+)	NR5A1	21	t-independent	frozenset({'activating', 'top50perTarget'})	FGF8_SHH_XAV939
55	FGF8	RXRG(+)	59.6009736418436	single	NA	AT	0.0802548578116758	-0.223694704927507	Neural Crest	tFGF8_RXRG(+)	FGF8_RXRG(+)	RXRG	87	t-dependent	frozenset({'activating', 'top5perTarget'})	CHIR_FGF8_SHH_XAV939
56	FGF8	PHOX2B(+)	59.1294497984043	comb	FGF8:RA	SMG_OG	0.0213956984250901	-0.0501185418740293	PNS Progenitors	FGF8-PHOX2B(+)	FGF8_PHOX2B(+)	PHOX2B	14	t-independent	frozenset({'activating', 'top10perTarget'})	CHIR_FGF8_RA_SHH
57	FGF8	PBX1(+)	59.1210996145781	comb	FGF8:RA	SMG_OG	0.0525817017344975	-0.25510152233986	FOXA2+ Cells	FGF8-PBX1(+)	FGF8_PBX1(+)	PBX1	17	t-independent	frozenset({'activating', 'top10perTarget'})	BMP4_CHIR_FGF8_RA_SHH
58	FGF8	RARA(+)	58.3103729000575	comb	FGF8:RA	SMG_OG	-0.010364703724361	-0.367958170254345	PNS Progenitors	FGF8-RARA(+)	FGF8_RARA(+)	RARA	60	t-independent	frozenset({'activating', 'weight>75.0%'})	CHIR_FGF8_RA_SHH
59	FGF8	ZNF287(+)	58.1437395726269	single	NA	SMG_OG	-0.0295735513125282	0.0338950394880262	PNS Progenitors	FGF8_ZNF287(+)	FGF8_ZNF287(+)	ZNF287	7	t-independent	frozenset({'activating', 'top50perTarget'})	FGF8_SHH_XAV939
60	FGF8	E2F2(+)	51.1731640964875	single	NA	AT	-0.0124326793245245	-0.0165148399500329	Hindbrain Progenitors	tFGF8_E2F2(+)	FGF8_E2F2(+)	E2F2	383	t-dependent	frozenset({'activating', 'top10perTarget'})	BMP4_BMP7_FGF8_SHH
61	FGF8	CREB5(+)	50.3309152916576	single	NA	AT	0.0324426368901828	-0.208616000232269	PNS Neurons	tFGF8_CREB5(+)	FGF8_CREB5(+)	CREB5	667	t-dependent	frozenset({'activating', 'top10perTarget'})	CHIR_FGF8_SHH_XAV939
62	FGF8	FOXA2(+)	49.1399824811534	comb	FGF8:RA	SMG_OG	-0.007852450724581	-0.0983581571969478	FOXA2+ Cells	FGF8-FOXA2(+)	FGF8_FOXA2(+)	FOXA2	210	t-independent	frozenset({'activating', 'top50'})	FGF8_RA_SHH_XAV939
63	FGF8	ZNF667(+)	47.0585226131548	comb	FGF8:RA	SMG_OG	0.0140266672406637	0.0163799733684629	Hypothalamic Progenitors	FGF8-ZNF667(+)	FGF8_ZNF667(+)	ZNF667	9	t-independent	frozenset({'activating', 'weight>75.0%'})	CycA_FGF8_RA_SHH_XAV939
64	FGF8	SNAI1(+)	46.7695002557341	single	NA	SMG	-0.0126660020641296	-0.0117387378093583	Neural Crest	FGF8_early_SNAI1(+)	FGF8_SNAI1(+)	SNAI1	16	FGF8_early	frozenset({'activating', 'weight>75.0%'})	CHIR_FGF8
65	FGF8	RFX2(+)	46.6435825667599	single	NA	AT	-0.0010396127214459	-0.240012815238441	Hindbrain Progenitors	tFGF8_RFX2(+)	FGF8_RFX2(+)	RFX2	296	t-dependent	frozenset({'activating', 'weight>75.0%'})	FGF8_RA_SHH_XAV939
66	FGF8	PAX7(+)	45.4563080664997	single	NA	SMG_OG	-0.029854238562109	0.0492902136724135	Hindbrain Progenitors	FGF8_PAX7(+)	FGF8_PAX7(+)	PAX7	74	t-independent	frozenset({'activating', 'top10perTarget'})	BMP7_CHIR_FGF8_XAV939
67	FGF8	SOX10(+)	43.8835047295365	single	NA	AT	0.0710777473772041	-0.247739923276984	PNS Progenitors	tFGF8_SOX10(+)	FGF8_SOX10(+)	SOX10	458	t-dependent	frozenset({'activating', 'top50perTarget'})	CHIR_FGF8_RA_SHH_XAV939
68	FGF8	FOXA1(+)	43.5753611307012	comb	FGF8:RA	SMG_OG	0.0411565192802007	-0.129437028560905	FOXA2+ Cells	FGF8-FOXA1(+)	FGF8_FOXA1(+)	FOXA1	214	t-independent	frozenset({'activating', 'top10perTarget'})	FGF8_RA_SHH
69	FGF8	RAX(+)	40.4715735105621	single	NA	SMG	-0.0070391291879291	-0.0656775647393499	Retinal Progenitors	FGF8_early_RAX(+)	FGF8_RAX(+)	RAX	13	FGF8_early	frozenset({'activating', 'top10perTarget'})	BMP4_BMP7_FGF8
70	FGF8	SPDEF(+)	39.5654973808878	single	NA	SMG	-0.0255521492373375	-0.01069096732519	FOXA2+ Cells	FGF8_early_SPDEF(+)	FGF8_SPDEF(+)	SPDEF	9	FGF8_early	frozenset({'activating', 'top10perTarget'})	FGF8_RA_SHH_XAV939
71	FGF8	ZFHX3(+)	38.3802086916845	comb	FGF8:RA	SMG_OG	0.057423016668764	-0.307383132609965	FOXA2+ Cells	FGF8-ZFHX3(+)	FGF8_ZFHX3(+)	ZFHX3	12	t-independent	frozenset({'activating', 'weight>75.0%'})	BMP4_CHIR_FGF8_RA_SHH
72	FGF8	FOXP1(+)	37.7704057391684	comb	FGF8:RA	SMG_OG	0.0335061879472948	-0.266938121527229	FOXA2+ Cells	FGF8-FOXP1(+)	FGF8_FOXP1(+)	FOXP1	109	t-independent	frozenset({'activating', 'top50'})	BMP4_FGF8_RA_SHH
73	FGF8	EOMES(+)	37.2031707202309	single	NA	AT	0.0041533874322587	-0.0841969769348498	CNS Neurons	tFGF8_EOMES(+)	FGF8_EOMES(+)	EOMES	95	t-dependent	frozenset({'activating', 'top50'})	FGF8_SHH_XAV939
74	FGF8	NR2E1(+)	37.0038543220379	comb	RA:FGF8	SMG_OG	0.0156199390604643	-0.413945187338969	Diencephalic Progenitors	FGF8-NR2E1(+)	FGF8_NR2E1(+)	NR2E1	14	t-independent	frozenset({'activating', 'top10perTarget'})	BMP4_FGF8_RA_SHH_XAV939
75	FGF8	NR2F2(+)	36.6042028922174	comb	RA:FGF8	SMG_OG	0.0175916401205002	-0.35295554466007	Neural Crest	FGF8-NR2F2(+)	FGF8_NR2F2(+)	NR2F2	379	t-independent	frozenset({'activating', 'weight>75.0%'})	BMP4_CHIR_FGF8_RA_SHH_XAV939
76	FGF8	PHOX2A(+)	33.9581976346409	comb	FGF8:RA	SMG_OG	-0.0020798014021631	-0.0556623722619454	CNS Neurons	FGF8-PHOX2A(+)	FGF8_PHOX2A(+)	PHOX2A	94	t-independent	frozenset({'activating', 'top50perTarget'})	CHIR_FGF8_RA_SHH
77	FGF8	LHX1(+)	32.6582098794476	single	NA	AT	0.0149338676309424	-0.153136186722241	CNS Neurons	tFGF8_LHX1(+)	FGF8_LHX1(+)	LHX1	134	t-dependent	frozenset({'activating', 'top50perTarget'})	CHIR_FGF8_SHH_XAV939
78	FGF8	VAX1(+)	31.822920680822	single	NA	SMG	-0.051989560668137	-0.150594618693914	Hypothalamic Progenitors	FGF8_early_VAX1(+)	FGF8_VAX1(+)	VAX1	76	FGF8_early	frozenset({'activating', 'top50perTarget'})	BMP7_CycA_FGF8_SHH_XAV939
79	FGF8	KLF7(+)	29.5348763995374	single	NA	AT	0.0057335449492472	-0.199630067403689	PNS Neurons	tFGF8_KLF7(+)	FGF8_KLF7(+)	KLF7	330	t-dependent	frozenset({'activating', 'top5perTarget'})	BMP7_CHIR_FGF8_SHH_XAV939
80	FGF8	ATF2(+)	29.2847014199228	single	NA	SMG	-0.0239663342283886	0.0097458788055984	PNS Neurons	FGF8_early_ATF2(+)	FGF8_ATF2(+)	ATF2	19	FGF8_early	frozenset({'activating', 'top50perTarget'})	BMP4_BMP7_FGF8
81	FGF8	NKX6-2(+)	27.3711037280819	single	NA	SMG	-0.0011416528775244	-0.0092901888606812	PNS Progenitors	FGF8_early_NKX6-2(+)	FGF8_NKX6-2(+)	NKX6-2	31	FGF8_early	frozenset({'activating', 'top5perTarget'})	FGF8_SHH_XAV939
82	FGF8	OTP(+)	27.1792326840057	single	NA	SMG	0.0204269333485152	-0.0296292386179788	CNS Neurons	FGF8_early_OTP(+)	FGF8_OTP(+)	OTP	42	FGF8_early	frozenset({'activating', 'top10perTarget'})	CHIR_FGF8_SHH_XAV939
83	FGF8	VAX2(+)	24.9240121299355	comb	RA:FGF8	SMG_OG	0.0082374600291291	-0.394216776233058	Retinal Progenitors	FGF8-VAX2(+)	FGF8_VAX2(+)	VAX2	17	t-independent	frozenset({'activating', 'top10perTarget'})	BMP4_FGF8_RA_SHH_XAV939
84	FGF8	LEF1(+)	24.8506733160502	comb	RA:FGF8	SMG_OG	-0.0091238071839923	-0.418275620693472	Neural Crest	FGF8-LEF1(+)	FGF8_LEF1(+)	LEF1	62	t-independent	frozenset({'activating', 'top50perTarget'})	BMP4_FGF8_RA_SHH_XAV939
85	FGF8	MXI1(+)	23.4748189569461	single	NA	SMG	0.0310819105841073	0.0041146755629033	PNS Neurons	FGF8_early_MXI1(+)	FGF8_MXI1(+)	MXI1	8	FGF8_early	frozenset({'activating', 'top5perTarget'})	CHIR_FGF8
86	FGF8	NHLH1(+)	22.2056508826399	single	NA	AT	0.0227183259185882	-0.113967661824415	PNS Neurons	tFGF8_NHLH1(+)	FGF8_NHLH1(+)	NHLH1	100	t-dependent	frozenset({'activating', 'top10perTarget'})	CHIR_FGF8_SHH_XAV939
87	FGF8	DBX2(+)	21.5320264491978	single	NA	SMG	-0.0199029193872596	-0.160023713890894	Retinal Progenitors	FGF8_early_DBX2(+)	FGF8_DBX2(+)	DBX2	36	FGF8_early	frozenset({'activating', 'top10perTarget'})	BMP4_BMP7_FGF8
88	FGF8	PDX1(+)	18.0243731746685	comb	FGF8:RA	SMG_OG	0.0271663283792636	-0.103195173141044	FOXA2+ Cells	FGF8-PDX1(+)	FGF8_PDX1(+)	PDX1	63	t-independent	frozenset({'activating', 'top5perTarget'})	CHIR_FGF8_RA_SHH
89	FGF8	NEUROG3(+)	17.6736492535756	single	NA	SMG_OG	0.0103094384016444	0.0194866806118911	CNS Neurons	FGF8_NEUROG3(+)	FGF8_NEUROG3(+)	NEUROG3	9	t-independent	frozenset({'activating', 'top50perTarget'})	FGF8_RA_SHH_XAV939
90	FGF8	POU4F1(+)	14.3482896080284	single	NA	AT	0.0168325460469621	-0.0728588214764646	PNS Neurons	tFGF8_POU4F1(+)	FGF8_POU4F1(+)	POU4F1	151	t-dependent	frozenset({'activating', 'top10perTarget'})	CHIR_FGF8_SHH_XAV939
91	FGF8	HEY1(+)	13.81276874989	single	NA	AT	0.0421040971615263	-0.0612644642586964	Neural Crest	tFGF8_HEY1(+)	FGF8_HEY1(+)	HEY1	140	t-dependent	frozenset({'activating', 'top10perTarget'})	BMP4_CHIR_FGF8_RA_SHH_XAV939
92	FGF8	FOXP4(+)	13.3315530223539	comb	FGF8:RA	SMG_OG	0.0621402695560237	-0.308881449013393	FOXA2+ Cells	FGF8-FOXP4(+)	FGF8_FOXP4(+)	FOXP4	139	t-independent	frozenset({'activating', 'top50perTarget'})	BMP4_CHIR_FGF8_RA_SHH
93	FGF8	FOXD1(+)	12.1613121034481	comb	FGF8:RA	SMG_OG	-0.0162978971552101	-0.18593876889241	Retinal Progenitors	FGF8-FOXD1(+)	FGF8_FOXD1(+)	FOXD1	46	t-independent	frozenset({'activating', 'top50perTarget'})	BMP4_CHIR_FGF8_RA
94	FGF8	MNX1(+)	11.6907484864388	comb	FGF8:RA	SMG_OG	0.0141358679604744	-0.0775735293916906	FOXA2+ Cells	FGF8-MNX1(+)	FGF8_MNX1(+)	MNX1	9	t-independent	frozenset({'activating', 'top5perTarget'})	FGF8_RA_SHH
95	FGF8	FOXC2(+)	11.0714182139743	comb	FGF8:RA	SMG_OG	-0.0411412438598994	-0.328485388984831	Neural Crest	FGF8-FOXC2(+)	FGF8_FOXC2(+)	FOXC2	65	t-independent	frozenset({'activating', 'top10perTarget'})	BMP4_CHIR_FGF8_RA_SHH
96	FGF8	RFX6(+)	10.743805942565	comb	FGF8:RA	SMG_OG	0.02043343859535	-0.100282228126964	FOXA2+ Cells	FGF8-RFX6(+)	FGF8_RFX6(+)	RFX6	53	t-independent	frozenset({'activating', 'top5perTarget'})	FGF8_RA_SHH
97	FGF8	LBX1(+)	9.7103375202498	comb	RA:FGF8	SMG_OG	0.0375317866423533	-0.199511097250308	CNS Neurons	FGF8-LBX1(+)	FGF8_LBX1(+)	LBX1	57	t-independent	frozenset({'activating', 'top10perTarget'})	CHIR_FGF8_RA
98	FGF8	LMX1B(+)	9.48522054200357	comb	RA:FGF8	SMG_OG	0.019353956153854	-0.183324427533972	FOXA2+ Cells	FGF8-LMX1B(+)	FGF8_LMX1B(+)	LMX1B	62	t-independent	frozenset({'activating', 'top10perTarget'})	CHIR_FGF8_RA_SHH_XAV939
99	FGF8	NR2F1(+)	6.97773310218019	comb	RA:FGF8	SMG_OG	-0.0013568031649788	-0.351917174589784	Neural Crest	FGF8-NR2F1(+)	FGF8_NR2F1(+)	NR2F1	615	t-independent	frozenset({'activating', 'top50perTarget'})	BMP4_BMP7_FGF8_RA_SHH_XAV939
100	FGF8	HOXD12(+)	6.20800655061029	comb	FGF8:SHH:RA	SMG_OG	0.0174795903148219	-0.0526731720987003	Neural Crest	FGF8-HOXD12(+)	FGF8_HOXD12(+)	HOXD12	15	t-independent	frozenset({'activating', 'top50'})	FGF8_RA_SHH_XAV939
101	FGF8	TFAP2B(+)	6.08770668336365	comb	FGF8:RA	SMG_OG	0.0215649516657037	-0.127117933060397	Neural Crest	FGF8-TFAP2B(+)	FGF8_TFAP2B(+)	TFAP2B	293	t-independent	frozenset({'activating', 'top50perTarget'})	BMP4_CHIR_FGF8_RA_SHH
102	FGF8	IRF9(+)	5.97017697977087	comb	FGF8:SHH:RA	SMG_OG	0.0172416122438051	-0.11436905360323	PNS Neurons	FGF8-IRF9(+)	FGF8_IRF9(+)	IRF9	51	t-independent	frozenset({'activating', 'top50'})	FGF8_RA_SHH_XAV939
103	FGF8	HOXB9(+)	5.46528695251071	comb	FGF8:RA	SMG_OG	0.0610615167263587	0.0436338190620617	Spinal Cord Progenitors	FGF8-HOXB9(+)	FGF8_HOXB9(+)	HOXB9	58	t-independent	frozenset({'activating', 'top50perTarget'})	CHIR_FGF8_RA_SHH
104	FGF8	EGR2(+)	5.20326746880231	comb	FGF8:RA	SMG_OG	0.0013197381669016	-0.210586508121446	Neural Crest	FGF8-EGR2(+)	FGF8_EGR2(+)	EGR2	59	t-independent	frozenset({'activating', 'top50perTarget'})	BMP4_BMP7_CHIR_FGF8_RA_SHH
105	FGF8	ISL2(+)	5.18519058291483	comb	RA:FGF8	SMG_OG	0.0315699706575932	-0.0401253503014811	PNS Neurons	FGF8-ISL2(+)	FGF8_ISL2(+)	ISL2	20	t-independent	frozenset({'activating', 'top50perTarget'})	CHIR_FGF8_RA_SHH_XAV939
106	FGF8	DLX2(+)	3.11837590771962	comb	RA:FGF8:SHH	SMG_OG	0.0359708464575199	-0.182302574131371	Neural Crest	FGF8-DLX2(+)	FGF8_DLX2(+)	DLX2	39	t-independent	frozenset({'activating', 'top50perTarget'})	BMP4_CHIR_FGF8_RA_SHH_XAV939
107	FGF8	GLI1(+)	1.65390556782819	comb	FGF8:SHH:RA	SMG_OG	0.008030227570665	-0.0136586054315439	PNS Progenitors	FGF8-GLI1(+)	FGF8_GLI1(+)	GLI1	20	t-independent	frozenset({'activating', 'top10perTarget'})	FGF8_RA_SHH_XAV939
