## Supplementary material for "Decoding morphogen patterning of human neural organoids with a multiplexed single-cell transcriptomic screen": Sup_regulons_RA

	morph	gene	w	comb	comb_morph	Detected_in_exp	tim_corr	conc_corr	top_cluster	morph-TF	nmorph-TF	gene_name	regulon_size	timing	context	all_morph
1	RA	HOXA4(+)	1470.51800631643	single	NA	SMG_OG	0.144504800744974	0.483829136987323	PNS Progenitors	RA_HOXA4(+)	RA_HOXA4(+)	HOXA4	22	t-independent	frozenset({'activating', 'top10perTarget'})	CycA_FGF8_RA_SHH
2	RA	HOXC5(+)	1444.6595342366	single	NA	SMG_OG	0.0046988074229531	0.49639640980087	FOXA2+ Cells	RA_HOXC5(+)	RA_HOXC5(+)	HOXC5	42	t-independent	frozenset({'activating', 'top50'})	CycA_FGF8_RA_SHH
3	RA	HOXC4(+)	1416.02464466438	single	NA	SMG_OG	0.32402093378561	0.498349005225243	FOXA2+ Cells	RA_HOXC4(+)	RA_HOXC4(+)	HOXC4	22	t-independent	frozenset({'activating', 'top50'})	CycA_FGF8_RA_SHH
4	RA	HOXB3(+)	1413.32163676438	single	NA	SMG_OG	0.148132573925963	0.472669637209311	Hindbrain Progenitors	RA_HOXB3(+)	RA_HOXB3(+)	HOXB3	79	t-independent	frozenset({'activating', 'top50'})	CHIR_CycA_FGF8_RA_SHH
5	RA	HOXB4(+)	1395.93613141838	single	NA	SMG_OG	0.120752158774013	0.45811933704885	Hindbrain Progenitors	RA_HOXB4(+)	RA_HOXB4(+)	HOXB4	81	t-independent	frozenset({'activating', 'top50perTarget'})	CHIR_CycA_FGF8_RA_SHH
6	RA	HOXA1(+)	1382.77664619771	single	NA	SMG_OG	0.121989458174178	0.45659616239933	FOXA2+ Cells	RA_HOXA1(+)	RA_HOXA1(+)	HOXA1	90	t-independent	frozenset({'activating', 'top10perTarget'})	CycA_FGF8_RA_SHH
7	RA	HOXB5(+)	1373.12555357607	single	NA	SMG_OG	0.159972489794322	0.467792853718468	Hindbrain Progenitors	RA_HOXB5(+)	RA_HOXB5(+)	HOXB5	68	t-independent	frozenset({'activating', 'top50'})	CHIR_CycA_FGF8_RA_SHH
8	RA	HOXA5(+)	1165.07990942175	single	NA	SMG_OG	0.115324253049814	0.467757226913228	FOXA2+ Cells	RA_HOXA5(+)	RA_HOXA5(+)	HOXA5	29	t-independent	frozenset({'activating', 'top50perTarget'})	CycA_FGF8_RA_SHH
9	RA	RARB(+)	1081.13624879174	single	NA	SMG_OG	-0.0407484664776659	0.0540684180503687	Hindbrain Progenitors	RA_RARB(+)	RA_RARB(+)	RARB	256	t-independent	frozenset({'activating', 'weight>75.0%'})	FGF8_RA_SHH
10	RA	FOXD1(+)	1066.82355335748	single	NA	SMG_OG	-0.0377034244143102	-0.123857692428951	Retinal Progenitors	RA_FOXD1(+)	RA_FOXD1(+)	FOXD1	46	t-independent	frozenset({'activating', 'top5perTarget'})	BMP4_CHIR_FGF8_RA
11	RA	SP5(+)	1065.90516521123	single	NA	SMG_OG	0.143704066452889	-0.167195357585867	PNS Progenitors	RA_SP5(+)	RA_SP5(+)	SP5	37	t-independent	frozenset({'activating', 'top5perTarget'})	RA_SHH
12	RA	HOXA2(+)	1060.07465791268	single	NA	SMG_OG	0.19816803578871	0.335063058632253	Hindbrain Progenitors	RA_HOXA2(+)	RA_HOXA2(+)	HOXA2	51	t-independent	frozenset({'activating', 'top50perTarget'})	CHIR_FGF8_RA_SHH
13	RA	HNF1B(+)	1025.08477186139	single	NA	SMG_OG	0.0976461926559203	0.287437307516336	FOXA2+ Cells	RA_HNF1B(+)	RA_HNF1B(+)	HNF1B	345	t-independent	frozenset({'activating', 'top5perTarget'})	CycA_FGF8_RA_SHH
14	RA	FOXA1(+)	894.414058950114	single	NA	SMG_OG	-0.004848590359996	0.241227381125143	FOXA2+ Cells	RA_FOXA1(+)	RA_FOXA1(+)	FOXA1	214	t-independent	frozenset({'activating', 'top5perTarget'})	FGF8_RA_SHH
15	RA	FOXP1(+)	888.942754279436	single	NA	SMG_OG	-0.0134185508534442	0.174760825318775	FOXA2+ Cells	RA_FOXP1(+)	RA_FOXP1(+)	FOXP1	109	t-independent	frozenset({'activating', 'weight>90.0%'})	BMP4_FGF8_RA_SHH
16	RA	ZFHX3(+)	882.682795786138	single	NA	SMG_OG	-0.155509799660281	0.186490841132607	FOXA2+ Cells	RA_ZFHX3(+)	RA_ZFHX3(+)	ZFHX3	12	t-independent	frozenset({'activating', 'top50perTarget'})	BMP4_CHIR_FGF8_RA_SHH
17	RA	FOXB1(+)	848.375938489756	single	NA	SMG_OG	0.254065453097278	0.0494619743197269	Hindbrain Progenitors	RA_FOXB1(+)	RA_FOXB1(+)	FOXB1	26	t-independent	frozenset({'activating', 'top10perTarget'})	RA_SHH_XAV939
18	RA	NR2F2(+)	840.011796524397	single	NA	SMG_OG	-0.133408232272395	0.0746993020509145	Neural Crest	RA_NR2F2(+)	RA_NR2F2(+)	NR2F2	379	t-independent	frozenset({'activating', 'top50'})	BMP4_CHIR_FGF8_RA_SHH_XAV939
19	RA	PBX1(+)	834.722702430676	single	NA	SMG_OG	-0.108552196946722	0.151893054279175	FOXA2+ Cells	RA_PBX1(+)	RA_PBX1(+)	PBX1	17	t-independent	frozenset({'activating', 'top50'})	BMP4_CHIR_FGF8_RA_SHH
20	RA	PHOX2B(+)	826.242189091752	single	NA	SMG_OG	0.0596704076327642	0.228412474011176	PNS Progenitors	RA_PHOX2B(+)	RA_PHOX2B(+)	PHOX2B	14	t-independent	frozenset({'activating', 'weight>75.0%'})	CHIR_FGF8_RA_SHH
21	RA	RARA(+)	789.987508954939	single	NA	SMG_OG	0.363707848888492	0.162601655339894	PNS Progenitors	RA_RARA(+)	RA_RARA(+)	RARA	60	t-independent	frozenset({'activating', 'top50'})	CHIR_FGF8_RA_SHH
22	RA	MEOX1(+)	756.856741747789	single	NA	SMG_OG	-0.0438494332207985	0.314501188682988	FOXA2+ Cells	RA_MEOX1(+)	RA_MEOX1(+)	MEOX1	23	t-independent	frozenset({'activating', 'weight>90.0%'})	BMP4_CHIR_FGF8_RA_SHH_XAV939
23	RA	FOXA2(+)	752.738024271368	single	NA	SMG_OG	-0.184371857702398	0.230253905641972	FOXA2+ Cells	RA_FOXA2(+)	RA_FOXA2(+)	FOXA2	210	t-independent	frozenset({'activating', 'top50'})	FGF8_RA_SHH_XAV939
24	RA	POU3F2(+)	656.569025952329	single	NA	SMG_OG	0.561602527472875	0.259414826672481	Spinal Cord Progenitors	RA_POU3F2(+)	RA_POU3F2(+)	POU3F2	115	t-independent	frozenset({'activating', 'weight>75.0%'})	CHIR_FGF8_RA_SHH_XAV939
25	RA	LEF1(+)	628.500786015174	single	NA	SMG_OG	0.317285211578409	-0.139347403255219	Neural Crest	RA_LEF1(+)	RA_LEF1(+)	LEF1	62	t-independent	frozenset({'activating', 'top10perTarget'})	BMP4_FGF8_RA_SHH_XAV939
26	RA	PHOX2A(+)	574.539053268994	single	NA	SMG_OG	0.0015985715110426	0.142036545617682	CNS Neurons	RA_PHOX2A(+)	RA_PHOX2A(+)	PHOX2A	94	t-independent	frozenset({'activating', 'weight>90.0%'})	CHIR_FGF8_RA_SHH
27	RA	NR2E1(+)	515.098594122801	single	NA	SMG_OG	0.449906260678764	0.0753573633373809	Diencephalic Progenitors	RA_NR2E1(+)	RA_NR2E1(+)	NR2E1	14	t-independent	frozenset({'activating', 'top50perTarget'})	BMP4_FGF8_RA_SHH_XAV939
28	RA	VAX2(+)	502.519120259703	single	NA	SMG_OG	0.494507118343956	-0.0167699794155831	Retinal Progenitors	RA_VAX2(+)	RA_VAX2(+)	VAX2	17	t-independent	frozenset({'activating', 'weight>90.0%'})	BMP4_FGF8_RA_SHH_XAV939
29	RA	RFX6(+)	478.854294217256	single	NA	SMG_OG	0.0715351016600036	0.191526610265495	FOXA2+ Cells	RA_RFX6(+)	RA_RFX6(+)	RFX6	53	t-independent	frozenset({'activating', 'weight>90.0%'})	FGF8_RA_SHH
30	RA	PDX1(+)	449.329544821645	single	NA	SMG_OG	0.0346945719989702	0.211879784516013	FOXA2+ Cells	RA_PDX1(+)	RA_PDX1(+)	PDX1	63	t-independent	frozenset({'activating', 'top10perTarget'})	CHIR_FGF8_RA_SHH
31	RA	FOXP4(+)	412.698627777786	single	NA	SMG_OG	-0.17835332901123	0.0609565382715423	FOXA2+ Cells	RA_FOXP4(+)	RA_FOXP4(+)	FOXP4	139	t-independent	frozenset({'activating', 'top50'})	BMP4_CHIR_FGF8_RA_SHH
32	RA	MNX1(+)	404.267461745311	single	NA	SMG_OG	0.0637273893441564	0.174489215163518	FOXA2+ Cells	RA_MNX1(+)	RA_MNX1(+)	MNX1	9	t-independent	frozenset({'activating', 'weight>75.0%'})	FGF8_RA_SHH
33	RA	FOXC2(+)	375.360986474567	single	NA	SMG_OG	-0.0959522471755899	-0.165720587905789	Neural Crest	RA_FOXC2(+)	RA_FOXC2(+)	FOXC2	65	t-independent	frozenset({'activating', 'weight>90.0%'})	BMP4_CHIR_FGF8_RA_SHH
34	RA	LBX1(+)	326.376302490222	single	NA	SMG_OG	0.24647869991488	0.129354977640696	CNS Neurons	RA_LBX1(+)	RA_LBX1(+)	LBX1	57	t-independent	frozenset({'activating', 'weight>90.0%'})	CHIR_FGF8_RA
35	RA	RFX4(+)	275.531837343478	single	NA	SMG_OG	0.368112085395805	0.181504499676193	Hindbrain Progenitors	RA_RFX4(+)	RA_RFX4(+)	RFX4	211	t-independent	frozenset({'activating', 'weight>90.0%'})	CHIR_FGF8_RA_SHH_XAV939
36	RA	LMX1B(+)	268.114024216154	single	NA	SMG_OG	-0.39117725274247	0.0410805080558951	FOXA2+ Cells	RA_LMX1B(+)	RA_LMX1B(+)	LMX1B	62	t-independent	frozenset({'activating', 'top50perTarget'})	CHIR_FGF8_RA_SHH_XAV939
37	RA	SPDEF(+)	227.696759983064	single	NA	SMG_OG	-0.186369116994572	-0.0562632381127519	FOXA2+ Cells	RA_SPDEF(+)	RA_SPDEF(+)	SPDEF	9	t-independent	frozenset({'activating', 'top50perTarget'})	FGF8_RA_SHH_XAV939
38	RA	DLX2(+)	198.839950821728	single	NA	AT	-0.46335314313004	-0.149702216991478	Neural Crest	tRA_DLX2(+)	RA_DLX2(+)	DLX2	39	t-dependent	frozenset({'activating', 'top50perTarget'})	BMP4_CHIR_FGF8_RA_SHH_XAV939
39	RA	NR2F1(+)	192.324614447809	single	NA	SMG_OG	0.456168019263327	-0.130796457625083	Neural Crest	RA_NR2F1(+)	RA_NR2F1(+)	NR2F1	615	t-independent	frozenset({'activating', 'top10perTarget'})	BMP4_BMP7_FGF8_RA_SHH_XAV939
40	RA	TFAP2B(+)	166.111245331489	single	NA	SMG_OG	-0.414961514950792	-0.002682608730283	Neural Crest	RA_TFAP2B(+)	RA_TFAP2B(+)	TFAP2B	293	t-independent	frozenset({'activating', 'weight>90.0%'})	BMP4_CHIR_FGF8_RA_SHH
41	RA	OTX2(+)	164.309130926202	single	NA	AT	0.600583115328211	-0.238472869915196	Diencephalic Progenitors	tRA_OTX2(+)	RA_OTX2(+)	OTX2	17	t-dependent	frozenset({'activating', 'top5perTarget'})	BMP4_BMP7_FGF8_RA_SHH_XAV939
42	RA	HOXD12(+)	155.564474422444	single	NA	SMG_OG	-0.243336470280651	0.0945382997380709	Neural Crest	RA_HOXD12(+)	RA_HOXD12(+)	HOXD12	15	t-independent	frozenset({'activating', 'top50perTarget'})	FGF8_RA_SHH_XAV939
43	RA	RFX2(+)	138.472273727005	single	NA	SMG_OG	0.24852588540265	0.0367804546068084	Hindbrain Progenitors	RA_RFX2(+)	RA_RFX2(+)	RFX2	296	t-independent	frozenset({'activating', 'top50perTarget'})	FGF8_RA_SHH_XAV939
44	RA	GLI3(+)	135.591862590376	single	NA	AT	0.422287066794688	-0.1192636864647	Diencephalic Progenitors	tRA_GLI3(+)	RA_GLI3(+)	GLI3	163	t-dependent	frozenset({'activating', 'weight>75.0%'})	BMP4_BMP7_FGF8_RA_SHH_XAV939
45	RA	HEY1(+)	133.846393905278	single	NA	AT	-0.443206833182485	-0.0962552347214415	Neural Crest	tRA_HEY1(+)	RA_HEY1(+)	HEY1	140	t-dependent	frozenset({'activating', 'weight>75.0%'})	BMP4_CHIR_FGF8_RA_SHH_XAV939
46	RA	FOXN2(+)	111.781547120144	single	NA	AT	-0.0871138171374782	-0.0566492207541437	PNS Neurons	tRA_FOXN2(+)	RA_FOXN2(+)	FOXN2	20	t-dependent	frozenset({'activating', 'top50perTarget'})	CHIR_RA
47	RA	SOX3(+)	110.16898654947	single	NA	AT	0.585798677759397	0.0822672763249935	Hypothalamic Progenitors	tRA_SOX3(+)	RA_SOX3(+)	SOX3	6	t-dependent	frozenset({'activating', 'weight>75.0%'})	BMP7_FGF8_RA_SHH_XAV939
48	RA	BARHL1(+)	103.700671684145	single	NA	AT	0.34531269098773	-0.167898948540076	Diencephalic Progenitors	tRA_BARHL1(+)	RA_BARHL1(+)	BARHL1	26	t-dependent	frozenset({'activating', 'top50perTarget'})	FGF8_RA_SHH_XAV939
49	RA	HOXB9(+)	100.909791015402	single	NA	SMG_OG	-0.252837223079415	0.259733773505623	Spinal Cord Progenitors	RA_HOXB9(+)	RA_HOXB9(+)	HOXB9	58	t-independent	frozenset({'activating', 'weight>75.0%'})	CHIR_FGF8_RA_SHH
50	RA	GLIS3(+)	90.4840106908937	single	NA	AT	0.49547703573477	-0.0376123472259074	Telencephalic Progenitors	tRA_GLIS3(+)	RA_GLIS3(+)	GLIS3	101	t-dependent	frozenset({'activating', 'weight>75.0%'})	BMP4_BMP7_FGF8_RA_XAV939
51	RA	MITF(+)	90.0087291522429	single	NA	AT	0.314015367671355	-0.289191166251782	Retinal Progenitors	tRA_MITF(+)	RA_MITF(+)	MITF	31	t-dependent	frozenset({'activating', 'top50perTarget'})	BMP4_RA
52	RA	GSX1(+)	89.4411208248742	single	NA	SMG_OG	0.0474796358716583	0.10689230195353	Spinal Cord Progenitors	RA_GSX1(+)	RA_GSX1(+)	GSX1	7	t-independent	frozenset({'activating', 'top50perTarget'})	CHIR_RA_SHH_XAV939
53	RA	IRF9(+)	87.3824550621122	single	NA	SMG_OG	-0.243050397850939	0.0271300649022877	PNS Neurons	RA_IRF9(+)	RA_IRF9(+)	IRF9	51	t-independent	frozenset({'activating', 'top5perTarget'})	FGF8_RA_SHH_XAV939
54	RA	PAX6(+)	85.8220242115299	single	NA	AT	0.452743327742312	-0.290596287031648	Retinal Progenitors	tRA_PAX6(+)	RA_PAX6(+)	PAX6	542	t-dependent	frozenset({'activating', 'top10perTarget'})	BMP4_BMP7_FGF8_RA_XAV939
55	RA	ZBTB7A(+)	83.3622784455491	single	NA	SMG_OG	-0.293160136951217	-0.0343712286109414	PNS Neurons	RA_ZBTB7A(+)	RA_ZBTB7A(+)	ZBTB7A	37	t-independent	frozenset({'activating', 'weight>75.0%'})	CHIR_FGF8_RA_SHH_XAV939
56	RA	TBR1(+)	72.0135039367568	single	NA	AT	0.352444712832804	-0.0050719745998362	CNS Neurons	tRA_TBR1(+)	RA_TBR1(+)	TBR1	43	t-dependent	frozenset({'activating', 'top10perTarget'})	BMP4_BMP7_FGF8_RA_SHH_XAV939
57	RA	FOXN4(+)	69.1365138011716	single	NA	SMG_OG	0.182537565634301	0.0568241575455285	Retinal Progenitors	RA_FOXN4(+)	RA_FOXN4(+)	FOXN4	105	t-independent	frozenset({'activating', 'top5perTarget'})	BMP4_RA
58	RA	RXRB(+)	68.2016941820513	single	NA	AT	0.186732705391517	-0.0984808725027014	Neural Crest	tRA_RXRB(+)	RA_RXRB(+)	RXRB	19	t-dependent	frozenset({'activating', 'top50'})	FGF8_RA_SHH_XAV939
59	RA	FOXG1(+)	64.9149579317094	single	NA	AT	0.393655033874455	-0.108473853085152	Telencephalic Progenitors	tRA_FOXG1(+)	RA_FOXG1(+)	FOXG1	9	t-dependent	frozenset({'activating', 'top50'})	BMP7_FGF8_RA_SHH_XAV939
60	RA	EGR2(+)	61.3334180189895	single	NA	SMG_OG	-0.004334661546802	0.0285581694293017	Neural Crest	RA_EGR2(+)	RA_EGR2(+)	EGR2	59	t-independent	frozenset({'activating', 'top50perTarget'})	BMP4_BMP7_CHIR_FGF8_RA_SHH
61	RA	ISL2(+)	59.9394417595922	single	NA	SMG_OG	-0.0234708130311786	-0.0103342288806606	PNS Neurons	RA_ISL2(+)	RA_ISL2(+)	ISL2	20	t-independent	frozenset({'activating', 'top10perTarget'})	CHIR_FGF8_RA_SHH_XAV939
62	RA	NKX1-1(+)	59.3185435800116	single	NA	SMG_OG	0.122528091918108	0.044594049099866	CNS Neurons	RA_NKX1-1(+)	RA_NKX1-1(+)	NKX1-1	17	t-independent	frozenset({'activating', 'top5perTarget'})	CHIR_RA
63	RA	EMX2(+)	57.4855261222314	single	NA	AT	0.302010428764457	-0.0981597337376121	Diencephalic Progenitors	tRA_EMX2(+)	RA_EMX2(+)	EMX2	14	t-dependent	frozenset({'activating', 'top5perTarget'})	FGF8_RA_SHH_XAV939
64	RA	RFXAP(+)	54.8461362642289	single	NA	AT	0.202553518492237	-0.0395615305203918	Telencephalic Progenitors	tRA_RFXAP(+)	RA_RFXAP(+)	RFXAP	40	t-dependent	frozenset({'activating', 'top5perTarget'})	BMP7_FGF8_RA_SHH_XAV939
65	RA	ARX(+)	54.7492792493757	single	NA	AT	0.225276738078439	-0.0870384534156601	Diencephalic Progenitors	tRA_ARX(+)	RA_ARX(+)	ARX	25	t-dependent	frozenset({'activating', 'top10perTarget'})	FGF8_RA_SHH_XAV939
66	RA	TAL2(+)	52.3803301965342	single	NA	AT	0.283028408991733	-0.178276725019796	Retinal Progenitors	tRA_TAL2(+)	RA_TAL2(+)	TAL2	56	t-dependent	frozenset({'activating', 'weight>75.0%'})	BMP7_FGF8_RA_XAV939
67	RA	RFX8(+)	47.157464913226	single	NA	SMG_OG	0.171321897641892	0.084575327336167	CNS Neurons	RA_RFX8(+)	RA_RFX8(+)	RFX8	86	t-independent	frozenset({'activating', 'top50perTarget'})	FGF8_RA_SHH_XAV939
68	RA	ZNF667(+)	47.0585226131548	comb	FGF8:RA	SMG_OG	-0.0272266287069389	-0.008486642835809	Hypothalamic Progenitors	RA-ZNF667(+)	RA_ZNF667(+)	ZNF667	9	t-independent	frozenset({'activating', 'weight>75.0%'})	CycA_FGF8_RA_SHH_XAV939
69	RA	ETS1(+)	41.029347456371	single	NA	AT	-0.164705633324179	-0.0405014285918891	Neural Crest	tRA_ETS1(+)	RA_ETS1(+)	ETS1	633	t-dependent	frozenset({'activating', 'top50perTarget'})	BMP4_CHIR_RA_SHH
70	RA	SOX10(+)	39.9444106243221	single	NA	AT	0.0348771867879867	0.0190707790905425	PNS Progenitors	tRA_SOX10(+)	RA_SOX10(+)	SOX10	458	t-dependent	frozenset({'activating', 'weight>75.0%'})	CHIR_FGF8_RA_SHH_XAV939
71	RA	PBX4(+)	39.9204135853117	single	NA	SMG_OG	0.0064270867235845	-0.0696315252147954	Diencephalic Progenitors	RA_PBX4(+)	RA_PBX4(+)	PBX4	11	t-independent	frozenset({'activating', 'top5perTarget'})	BMP4_RA_SHH
72	RA	SMAD9(+)	38.9135289042591	single	NA	SMG_OG	-0.0611938394842837	-0.312940629232076	Retinal Progenitors	RA_SMAD9(+)	RA_SMAD9(+)	SMAD9	272	t-independent	frozenset({'activating', 'weight>75.0%'})	BMP4_RA
73	RA	POU3F3(+)	36.6135511049027	single	NA	AT	0.439603971965246	-0.0035130679559562	Spinal Cord Progenitors	tRA_POU3F3(+)	RA_POU3F3(+)	POU3F3	211	t-dependent	frozenset({'activating', 'top50perTarget'})	BMP7_FGF8_RA_SHH_XAV939
74	RA	E2F7(+)	33.1529234739341	single	NA	AT	0.114121341793312	0.0031544142950728	Telencephalic Progenitors	tRA_E2F7(+)	RA_E2F7(+)	E2F7	1305	t-dependent	frozenset({'activating', 'top10perTarget'})	BMP7_CycA_FGF8_RA_SHH_XAV939
75	RA	EMX1(+)	28.3239788381974	single	NA	AT	0.0691665699997863	0.0199477329996625	CNS Neurons	tRA_EMX1(+)	RA_EMX1(+)	EMX1	11	t-dependent	frozenset({'activating', 'top10perTarget'})	BMP7_FGF8_RA_SHH_XAV939
76	RA	CUX2(+)	26.6957485145493	single	NA	AT	0.10979790226089	-0.0696967194094344	PNS Neurons	tRA_CUX2(+)	RA_CUX2(+)	CUX2	6	t-dependent	frozenset({'activating', 'top5perTarget'})	FGF8_RA_SHH_XAV939
77	RA	KLF13(+)	24.2879076699692	single	NA	AT	0.178357020010212	0.125062352613361	PNS Neurons	tRA_KLF13(+)	RA_KLF13(+)	KLF13	28	t-dependent	frozenset({'activating', 'top10perTarget'})	CHIR_FGF8_RA_SHH_XAV939
78	RA	GLI1(+)	22.3488325769031	comb	RA:SHH	SMG_OG	0.0130368074374978	0.07501709192344	PNS Progenitors	RA-GLI1(+)	RA_GLI1(+)	GLI1	20	t-independent	frozenset({'activating', 'top10perTarget'})	FGF8_RA_SHH_XAV939
79	RA	NEUROG3(+)	19.2202398868213	single	NA	SMG_OG	0.279679627169081	0.0679546109232033	CNS Neurons	RA_NEUROG3(+)	RA_NEUROG3(+)	NEUROG3	9	t-independent	frozenset({'activating', 'top5perTarget'})	FGF8_RA_SHH_XAV939
80	RA	SOX4(+)	17.1137100381172	single	NA	AT	0.0687974002803804	0.0180128668502177	PNS Neurons	tRA_SOX4(+)	RA_SOX4(+)	SOX4	329	t-dependent	frozenset({'activating', 'top50perTarget'})	CHIR_FGF8_RA_SHH_XAV939
