## Supplementary material for "Decoding morphogen patterning of human neural organoids with a multiplexed single-cell transcriptomic screen": Sup_regulons_CHIR

	morph	gene	w	comb	comb_morph	Detected_in_exp	tim_corr	conc_corr	top_cluster	morph-TF	nmorph-TF	gene_name	regulon_size	timing	context	all_morph
1	CHIR	ZBTB18(+)	1135.39865181497	single	NA	SMG_OG	NA	-0.271805832207102	PNS Neurons	CHIR_ZBTB18(+)	CHIR_ZBTB18(+)	ZBTB18	39	t-independent	frozenset({'activating', 'weight>75.0%'})	BMP4_CHIR
2	CHIR	NEUROG1(+)	1112.30206220971	single	NA	SMG_OG	NA	-0.27289410714051	PNS Neurons	CHIR_NEUROG1(+)	CHIR_NEUROG1(+)	NEUROG1	110	t-independent	frozenset({'activating', 'weight>75.0%'})	CHIR
3	CHIR	POU4F1(+)	1009.23124705539	single	NA	SMG_OG	NA	-0.304613449253801	PNS Neurons	CHIR_POU4F1(+)	CHIR_POU4F1(+)	POU4F1	151	t-independent	frozenset({'activating', 'weight>90.0%'})	CHIR_FGF8_SHH_XAV939
4	CHIR	EBF1(+)	897.087653809181	single	NA	SMG_OG	NA	-0.271015042240864	PNS Neurons	CHIR_EBF1(+)	CHIR_EBF1(+)	EBF1	14	t-independent	frozenset({'activating', 'weight>90.0%'})	CHIR
5	CHIR	SOX10(+)	858.637147268134	single	NA	SMG_OG	NA	-0.11415373888953	PNS Progenitors	CHIR_SOX10(+)	CHIR_SOX10(+)	SOX10	458	t-independent	frozenset({'activating', 'top50'})	CHIR_FGF8_RA_SHH_XAV939
6	CHIR	SMAD1(+)	736.239000174308	single	NA	SMG_OG	NA	-0.326665414307743	PNS Neurons	CHIR_SMAD1(+)	CHIR_SMAD1(+)	SMAD1	44	t-independent	frozenset({'activating', 'top50'})	CHIR_XAV939
7	CHIR	TFAP2B(+)	729.731000179437	single	NA	SMG_OG	NA	-0.226746189643887	Neural Crest	CHIR_TFAP2B(+)	CHIR_TFAP2B(+)	TFAP2B	293	t-independent	frozenset({'activating', 'top5perTarget'})	BMP4_CHIR_FGF8_RA_SHH
8	CHIR	HOXA6(+)	714.254116405922	single	NA	SMG_OG	NA	-0.0889320528546727	Spinal Cord Progenitors	CHIR_HOXA6(+)	CHIR_HOXA6(+)	HOXA6	16	t-independent	frozenset({'activating', 'top50'})	CHIR
9	CHIR	ETS1(+)	704.783998927051	single	NA	SMG_OG	NA	-0.0561456004498416	Neural Crest	CHIR_ETS1(+)	CHIR_ETS1(+)	ETS1	633	t-independent	frozenset({'activating', 'top10perTarget'})	BMP4_CHIR_RA_SHH
10	CHIR	NHLH1(+)	683.569656983493	single	NA	SMG_OG	NA	-0.292874255419227	PNS Neurons	CHIR_NHLH1(+)	CHIR_NHLH1(+)	NHLH1	100	t-independent	frozenset({'activating', 'top50perTarget'})	CHIR_FGF8_SHH_XAV939
11	CHIR	CREB5(+)	668.693403754101	single	NA	SMG_OG	NA	-0.307627055262289	PNS Neurons	CHIR_CREB5(+)	CHIR_CREB5(+)	CREB5	667	t-independent	frozenset({'activating', 'top50'})	CHIR_FGF8_SHH_XAV939
12	CHIR	MSC(+)	655.209051213141	single	NA	SMG_OG	NA	-0.164726922481618	PNS Neurons	CHIR_MSC(+)	CHIR_MSC(+)	MSC	17	t-independent	frozenset({'activating', 'weight>90.0%'})	CHIR_XAV939
13	CHIR	RXRG(+)	627.708152825541	single	NA	SMG_OG	NA	-0.122279738844815	Neural Crest	CHIR_RXRG(+)	CHIR_RXRG(+)	RXRG	87	t-independent	frozenset({'activating', 'weight>75.0%'})	CHIR_FGF8_SHH_XAV939
14	CHIR	HOXC9(+)	596.479369884729	single	NA	SMG_OG	NA	-0.21164252853742	Spinal Cord Progenitors	CHIR_HOXC9(+)	CHIR_HOXC9(+)	HOXC9	43	t-independent	frozenset({'activating', 'top50perTarget'})	CHIR
15	CHIR	HOXC10(+)	591.117511808094	single	NA	SMG_OG	NA	0.0697343222718748	Spinal Cord Progenitors	CHIR_HOXC10(+)	CHIR_HOXC10(+)	HOXC10	41	t-independent	frozenset({'activating', 'top5perTarget'})	BMP4_CHIR
16	CHIR	HOXB9(+)	573.621937350551	single	NA	SMG_OG	NA	0.0518653111797274	Spinal Cord Progenitors	CHIR_HOXB9(+)	CHIR_HOXB9(+)	HOXB9	58	t-independent	frozenset({'activating', 'top5perTarget'})	CHIR_FGF8_RA_SHH
17	CHIR	NKX1-1(+)	497.273041841172	single	NA	SMG_OG	NA	-0.196582011462026	CNS Neurons	CHIR_NKX1-1(+)	CHIR_NKX1-1(+)	NKX1-1	17	t-independent	frozenset({'activating', 'top50perTarget'})	CHIR_RA
18	CHIR	HOXA9(+)	487.612169285873	single	NA	SMG_OG	NA	0.0550426723096078	Spinal Cord Progenitors	CHIR_HOXA9(+)	CHIR_HOXA9(+)	HOXA9	42	t-independent	frozenset({'activating', 'weight>90.0%'})	BMP4_CHIR
19	CHIR	KLF7(+)	463.304145139001	single	NA	SMG_OG	NA	-0.30341162216664	PNS Neurons	CHIR_KLF7(+)	CHIR_KLF7(+)	KLF7	330	t-independent	frozenset({'activating', 'top50'})	BMP7_CHIR_FGF8_SHH_XAV939
20	CHIR	ZFP28(+)	447.246468688386	single	NA	SMG_OG	NA	-0.192497087384482	PNS Neurons	CHIR_ZFP28(+)	CHIR_ZFP28(+)	ZFP28	12	t-independent	frozenset({'activating', 'top5perTarget'})	CHIR
21	CHIR	POU4F2(+)	411.821817666411	single	NA	SMG_OG	NA	-0.235711948073274	PNS Neurons	CHIR_POU4F2(+)	CHIR_POU4F2(+)	POU4F2	9	t-independent	frozenset({'activating', 'top50perTarget'})	CHIR_FGF8_SHH_XAV939
22	CHIR	ZNF778(+)	379.189734224496	single	NA	SMG_OG	NA	-0.214655315838989	PNS Neurons	CHIR_ZNF778(+)	CHIR_ZNF778(+)	ZNF778	7	t-independent	frozenset({'activating', 'top50'})	CHIR
23	CHIR	TFAP2E(+)	375.884952059787	single	NA	SMG_OG	NA	-0.030210858735208	FOXA2+ Cells	CHIR_TFAP2E(+)	CHIR_TFAP2E(+)	TFAP2E	7	t-independent	frozenset({'activating', 'weight>75.0%'})	CHIR
24	CHIR	KLF13(+)	368.588595089835	single	NA	SMG_OG	NA	-0.270711777117529	PNS Neurons	CHIR_KLF13(+)	CHIR_KLF13(+)	KLF13	28	t-independent	frozenset({'activating', 'top50perTarget'})	CHIR_FGF8_RA_SHH_XAV939
25	CHIR	BACH2(+)	341.763194358039	single	NA	SMG_OG	NA	-0.24861147646402	PNS Neurons	CHIR_BACH2(+)	CHIR_BACH2(+)	BACH2	410	t-independent	frozenset({'activating', 'weight>75.0%'})	CHIR_SHH_XAV939
26	CHIR	LBX1(+)	338.794718871776	single	NA	SMG_OG	NA	-0.321393323359525	CNS Neurons	CHIR_LBX1(+)	CHIR_LBX1(+)	LBX1	57	t-independent	frozenset({'activating', 'top50'})	CHIR_FGF8_RA
27	CHIR	HEY1(+)	329.606332670495	single	NA	SMG_OG	NA	-0.0947649450199507	Neural Crest	CHIR_HEY1(+)	CHIR_HEY1(+)	HEY1	140	t-independent	frozenset({'activating', 'top50perTarget'})	BMP4_CHIR_FGF8_RA_SHH_XAV939
28	CHIR	MXI1(+)	262.479754149151	single	NA	SMG_OG	NA	-0.144662873916143	PNS Neurons	CHIR_MXI1(+)	CHIR_MXI1(+)	MXI1	8	t-independent	frozenset({'activating', 'weight>90.0%'})	CHIR_FGF8
29	CHIR	ISL2(+)	262.256741705496	single	NA	SMG_OG	NA	-0.133158645039507	PNS Neurons	CHIR_ISL2(+)	CHIR_ISL2(+)	ISL2	20	t-independent	frozenset({'activating', 'weight>90.0%'})	CHIR_FGF8_RA_SHH_XAV939
30	CHIR	LMX1B(+)	259.929629038268	single	NA	SMG_OG	NA	0.0334013922028098	FOXA2+ Cells	CHIR_LMX1B(+)	CHIR_LMX1B(+)	LMX1B	62	t-independent	frozenset({'activating', 'top50'})	CHIR_FGF8_RA_SHH_XAV939
31	CHIR	HOXA2(+)	248.772641086851	single	NA	SMG_OG	NA	-0.0661177294597301	Hindbrain Progenitors	CHIR_HOXA2(+)	CHIR_HOXA2(+)	HOXA2	51	t-independent	frozenset({'activating', 'top5perTarget'})	CHIR_FGF8_RA_SHH
32	CHIR	MYOG(+)	228.692314501701	single	NA	SMG_OG	NA	-0.107745248909041	PNS Neurons	CHIR_MYOG(+)	CHIR_MYOG(+)	MYOG	36	t-independent	frozenset({'activating', 'top10perTarget'})	BMP4_CHIR
33	CHIR	ERF(+)	226.801654163905	single	NA	SMG_OG	NA	-0.116106761127784	Neural Crest	CHIR_ERF(+)	CHIR_ERF(+)	ERF	21	t-independent	frozenset({'activating', 'top5perTarget'})	CHIR_FGF8_SHH_XAV939
34	CHIR	PAX7(+)	210.154492365764	single	NA	SMG_OG	NA	0.150385846622363	Hindbrain Progenitors	CHIR_PAX7(+)	CHIR_PAX7(+)	PAX7	74	t-independent	frozenset({'activating', 'weight>90.0%'})	BMP7_CHIR_FGF8_XAV939
35	CHIR	OTP(+)	193.107962837764	single	NA	SMG_OG	NA	-0.283678965555226	CNS Neurons	CHIR_OTP(+)	CHIR_OTP(+)	OTP	42	t-independent	frozenset({'activating', 'weight>75.0%'})	CHIR_FGF8_SHH_XAV939
36	CHIR	ZBTB7A(+)	166.627641529579	single	NA	SMG_OG	NA	-0.0130074048073641	PNS Neurons	CHIR_ZBTB7A(+)	CHIR_ZBTB7A(+)	ZBTB7A	37	t-independent	frozenset({'activating', 'weight>90.0%'})	CHIR_FGF8_RA_SHH_XAV939
37	CHIR	KLF12(+)	164.710738413064	single	NA	SMG_OG	NA	-0.330229943885847	PNS Neurons	CHIR_KLF12(+)	CHIR_KLF12(+)	KLF12	23	t-independent	frozenset({'activating', 'top5perTarget'})	BMP4_BMP7_CHIR_SHH
38	CHIR	PHOX2B(+)	159.365202986239	single	NA	SMG_OG	NA	0.028737000961738	PNS Progenitors	CHIR_PHOX2B(+)	CHIR_PHOX2B(+)	PHOX2B	14	t-independent	frozenset({'activating', 'top50perTarget'})	CHIR_FGF8_RA_SHH
39	CHIR	CBFB(+)	157.805726599837	single	NA	SMG_OG	NA	-0.122272219830399	PNS Neurons	CHIR_CBFB(+)	CHIR_CBFB(+)	CBFB	12	t-independent	frozenset({'activating', 'top5perTarget'})	BMP4_CHIR
40	CHIR	SNAI1(+)	150.557060519362	single	NA	SMG_OG	NA	-0.0052234965594288	Neural Crest	CHIR_SNAI1(+)	CHIR_SNAI1(+)	SNAI1	16	t-independent	frozenset({'activating', 'weight>75.0%'})	CHIR_FGF8
41	CHIR	DLX1(+)	149.741814663575	single	NA	SMG_OG	NA	-0.248052482207126	Neural Crest	CHIR_DLX1(+)	CHIR_DLX1(+)	DLX1	26	t-independent	frozenset({'activating', 'top50perTarget'})	CHIR_FGF8_SHH_XAV939
42	CHIR	EGR2(+)	148.605135727245	single	NA	SMG_OG	NA	-0.261955442972671	Neural Crest	CHIR_EGR2(+)	CHIR_EGR2(+)	EGR2	59	t-independent	frozenset({'activating', 'top5perTarget'})	BMP4_BMP7_CHIR_FGF8_RA_SHH
43	CHIR	LHX1(+)	141.8494129531	single	NA	SMG_OG	NA	-0.274706806458234	CNS Neurons	CHIR_LHX1(+)	CHIR_LHX1(+)	LHX1	134	t-independent	frozenset({'activating', 'top50perTarget'})	CHIR_FGF8_SHH_XAV939
44	CHIR	SOX8(+)	141.42056524554	single	NA	SMG_OG	NA	0.0473899494028509	PNS Progenitors	CHIR_SOX8(+)	CHIR_SOX8(+)	SOX8	19	t-independent	frozenset({'activating', 'top10perTarget'})	CHIR_SHH
45	CHIR	ZNF737(+)	134.655233244639	single	NA	SMG_OG	NA	-0.157090005467751	PNS Neurons	CHIR_ZNF737(+)	CHIR_ZNF737(+)	ZNF737	22	t-independent	frozenset({'activating', 'weight>90.0%'})	BMP4_CHIR
46	CHIR	RFX4(+)	126.283433264876	single	NA	SMG_OG	NA	-0.179457952328319	Hindbrain Progenitors	CHIR_RFX4(+)	CHIR_RFX4(+)	RFX4	211	t-independent	frozenset({'activating', 'top10perTarget'})	CHIR_FGF8_RA_SHH_XAV939
47	CHIR	DLX2(+)	124.979445544157	single	NA	SMG_OG	NA	0.0115479420930701	Neural Crest	CHIR_DLX2(+)	CHIR_DLX2(+)	DLX2	39	t-independent	frozenset({'activating', 'top10perTarget'})	BMP4_CHIR_FGF8_RA_SHH_XAV939
48	CHIR	POU2F2(+)	123.790090561272	single	NA	SMG_OG	NA	-0.170428219305254	CNS Neurons	CHIR_POU2F2(+)	CHIR_POU2F2(+)	POU2F2	8	t-independent	frozenset({'activating', 'weight>90.0%'})	CHIR_SHH_XAV939
49	CHIR	GSX1(+)	105.158154959389	single	NA	SMG_OG	NA	0.040803523405549	Spinal Cord Progenitors	CHIR_GSX1(+)	CHIR_GSX1(+)	GSX1	7	t-independent	frozenset({'activating', 'weight>75.0%'})	CHIR_RA_SHH_XAV939
50	CHIR	SOX4(+)	95.1777072156985	single	NA	SMG_OG	NA	-0.216054557633635	PNS Neurons	CHIR_SOX4(+)	CHIR_SOX4(+)	SOX4	329	t-independent	frozenset({'activating', 'top10perTarget'})	CHIR_FGF8_RA_SHH_XAV939
51	CHIR	UNCX(+)	89.4910612008795	single	NA	SMG_OG	NA	-0.240977351759687	CNS Neurons	CHIR_UNCX(+)	CHIR_UNCX(+)	UNCX	114	t-independent	frozenset({'activating', 'top10perTarget'})	CHIR_FGF8_SHH_XAV939
52	CHIR	PDX1(+)	89.1908012254961	single	NA	SMG_OG	NA	-0.251316802476453	FOXA2+ Cells	CHIR_PDX1(+)	CHIR_PDX1(+)	PDX1	63	t-independent	frozenset({'activating', 'top50perTarget'})	CHIR_FGF8_RA_SHH
53	CHIR	FOXD1(+)	87.9956935179404	single	NA	SMG_OG	NA	-0.152413025132844	Retinal Progenitors	CHIR_FOXD1(+)	CHIR_FOXD1(+)	FOXD1	46	t-independent	frozenset({'activating', 'weight>75.0%'})	BMP4_CHIR_FGF8_RA
54	CHIR	FOXN2(+)	82.9297064801533	single	NA	SMG_OG	NA	0.0402198563535372	PNS Neurons	CHIR_FOXN2(+)	CHIR_FOXN2(+)	FOXN2	20	t-independent	frozenset({'activating', 'weight>75.0%'})	CHIR_RA
55	CHIR	NR2F2(+)	81.9798579098253	single	NA	SMG_OG	NA	-0.332521250868817	Neural Crest	CHIR_NR2F2(+)	CHIR_NR2F2(+)	NR2F2	379	t-independent	frozenset({'activating', 'top10perTarget'})	BMP4_CHIR_FGF8_RA_SHH_XAV939
56	CHIR	ZFHX3(+)	78.9939168087192	single	NA	SMG_OG	NA	-0.295386569182466	FOXA2+ Cells	CHIR_ZFHX3(+)	CHIR_ZFHX3(+)	ZFHX3	12	t-independent	frozenset({'activating', 'top50perTarget'})	BMP4_CHIR_FGF8_RA_SHH
57	CHIR	POU3F2(+)	76.0687163694946	single	NA	SMG_OG	NA	-0.293743579127056	Spinal Cord Progenitors	CHIR_POU3F2(+)	CHIR_POU3F2(+)	POU3F2	115	t-independent	frozenset({'activating', 'top10perTarget'})	CHIR_FGF8_RA_SHH_XAV939
58	CHIR	HOXB4(+)	69.0618187672741	single	NA	SMG_OG	NA	-0.240516363161043	Hindbrain Progenitors	CHIR_HOXB4(+)	CHIR_HOXB4(+)	HOXB4	81	t-independent	frozenset({'activating', 'top50perTarget'})	CHIR_CycA_FGF8_RA_SHH
59	CHIR	FOXC2(+)	52.1265172852641	single	NA	SMG_OG	NA	-0.189970997725703	Neural Crest	CHIR_FOXC2(+)	CHIR_FOXC2(+)	FOXC2	65	t-independent	frozenset({'activating', 'top10perTarget'})	BMP4_CHIR_FGF8_RA_SHH
60	CHIR	HOXB3(+)	47.4683302677803	single	NA	SMG_OG	NA	-0.240779024918084	Hindbrain Progenitors	CHIR_HOXB3(+)	CHIR_HOXB3(+)	HOXB3	79	t-independent	frozenset({'activating', 'top10perTarget'})	CHIR_CycA_FGF8_RA_SHH
61	CHIR	PHOX2A(+)	44.0848344475233	single	NA	SMG_OG	NA	-0.223301013574252	CNS Neurons	CHIR_PHOX2A(+)	CHIR_PHOX2A(+)	PHOX2A	94	t-independent	frozenset({'activating', 'weight>75.0%'})	CHIR_FGF8_RA_SHH
62	CHIR	FOXP4(+)	39.044492724723	single	NA	SMG_OG	NA	-0.255464227829547	FOXA2+ Cells	CHIR_FOXP4(+)	CHIR_FOXP4(+)	FOXP4	139	t-independent	frozenset({'activating', 'top50perTarget'})	BMP4_CHIR_FGF8_RA_SHH
63	CHIR	RARA(+)	34.1637510817792	single	NA	SMG_OG	NA	-0.217531397548444	PNS Progenitors	CHIR_RARA(+)	CHIR_RARA(+)	RARA	60	t-independent	frozenset({'activating', 'top5perTarget'})	CHIR_FGF8_RA_SHH
64	CHIR	PBX1(+)	33.2576520654126	single	NA	SMG_OG	NA	-0.236208065474021	FOXA2+ Cells	CHIR_PBX1(+)	CHIR_PBX1(+)	PBX1	17	t-independent	frozenset({'activating', 'top50perTarget'})	BMP4_CHIR_FGF8_RA_SHH
65	CHIR	HOXB5(+)	31.2724689208708	single	NA	SMG_OG	NA	-0.210636688161368	Hindbrain Progenitors	CHIR_HOXB5(+)	CHIR_HOXB5(+)	HOXB5	68	t-independent	frozenset({'activating', 'top50perTarget'})	CHIR_CycA_FGF8_RA_SHH
66	CHIR	MEOX1(+)	20.8676831054873	single	NA	SMG_OG	NA	-0.24908297891833	FOXA2+ Cells	CHIR_MEOX1(+)	CHIR_MEOX1(+)	MEOX1	23	t-independent	frozenset({'activating', 'top10perTarget'})	BMP4_CHIR_FGF8_RA_SHH_XAV939
