## Supplementary material for "Decoding morphogen patterning of human neural organoids with a multiplexed single-cell transcriptomic screen": Sup_regulons_XAV939

	morph	gene	w	comb	comb_morph	Detected_in_exp	tim_corr	conc_corr	top_cluster	morph-TF	nmorph-TF	gene_name	regulon_size	timing	context	all_morph
1	XAV939	CUX2(+)	632.711056847143	single	NA	AT	0.23963104595536	0	PNS Neurons	tXAV939_CUX2(+)	XAV939_CUX2(+)	CUX2	6	t-dependent	frozenset({'activating', 'top50'})	FGF8_RA_SHH_XAV939
2	XAV939	EMX2(+)	629.46015737876	single	NA	AT	0.302337319080889	0	Diencephalic Progenitors	tXAV939_EMX2(+)	XAV939_EMX2(+)	EMX2	14	t-dependent	frozenset({'activating', 'weight>75.0%'})	FGF8_RA_SHH_XAV939
3	XAV939	ARX(+)	614.519820958377	single	NA	AT	0.278790153693539	0	Diencephalic Progenitors	tXAV939_ARX(+)	XAV939_ARX(+)	ARX	25	t-dependent	frozenset({'activating', 'top5perTarget'})	FGF8_RA_SHH_XAV939
4	XAV939	BARHL1(+)	560.288034951176	single	NA	AT	0.273811069309697	0	Diencephalic Progenitors	tXAV939_BARHL1(+)	XAV939_BARHL1(+)	BARHL1	26	t-dependent	frozenset({'activating', 'weight>90.0%'})	FGF8_RA_SHH_XAV939
5	XAV939	POU3F3(+)	535.689284309378	single	NA	AT	-0.0407378239794284	0	Spinal Cord Progenitors	tXAV939_POU3F3(+)	XAV939_POU3F3(+)	POU3F3	211	t-dependent	frozenset({'activating', 'top5perTarget'})	BMP7_FGF8_RA_SHH_XAV939
6	XAV939	RFX4(+)	465.931308534582	single	NA	AT	0.309994249588553	0	Hindbrain Progenitors	tXAV939_RFX4(+)	XAV939_RFX4(+)	RFX4	211	t-dependent	frozenset({'activating', 'top50perTarget'})	CHIR_FGF8_RA_SHH_XAV939
7	XAV939	GLI3(+)	441.304696704625	single	NA	AT	0.233546702469239	0	Diencephalic Progenitors	tXAV939_GLI3(+)	XAV939_GLI3(+)	GLI3	163	t-dependent	frozenset({'activating', 'weight>75.0%'})	BMP4_BMP7_FGF8_RA_SHH_XAV939
8	XAV939	SOX3(+)	394.455975862822	single	NA	AT	0.100052471711167	0	Hypothalamic Progenitors	tXAV939_SOX3(+)	XAV939_SOX3(+)	SOX3	6	t-dependent	frozenset({'activating', 'top50perTarget'})	BMP7_FGF8_RA_SHH_XAV939
9	XAV939	SOX1(+)	392.865490731375	single	NA	AT	-0.101915284240468	0	Telencephalic Progenitors	tXAV939_SOX1(+)	XAV939_SOX1(+)	SOX1	115	t-dependent	frozenset({'activating', 'weight>75.0%'})	BMP7_CycA_FGF8_SHH_XAV939
10	XAV939	FOXG1(+)	345.741221062343	single	NA	AT	-0.0083882599817065	0	Telencephalic Progenitors	tXAV939_FOXG1(+)	XAV939_FOXG1(+)	FOXG1	9	t-dependent	frozenset({'activating', 'top5perTarget'})	BMP7_FGF8_RA_SHH_XAV939
11	XAV939	GLI1(+)	311.752890231475	comb	SHH:XAV939	SMG_OG	0.0765054102058368	0	PNS Progenitors	XAV939-GLI1(+)	XAV939_GLI1(+)	GLI1	20	t-independent	frozenset({'activating', 'top5perTarget'})	FGF8_RA_SHH_XAV939
12	XAV939	RFXAP(+)	302.677362399327	single	NA	AT	0.137943804388401	0	Telencephalic Progenitors	tXAV939_RFXAP(+)	XAV939_RFXAP(+)	RFXAP	40	t-dependent	frozenset({'activating', 'top50perTarget'})	BMP7_FGF8_RA_SHH_XAV939
13	XAV939	NKX2-1(+)	298.704983276814	comb	SHH:XAV939	SMG_OG	-0.0409629518417223	0	Hypothalamic Progenitors	XAV939-NKX2-1(+)	XAV939_NKX2-1(+)	NKX2-1	113	t-independent	frozenset({'activating', 'top10perTarget'})	BMP7_SHH_XAV939
14	XAV939	EMX1(+)	293.066629428756	single	NA	AT	0.0224554900587458	0	CNS Neurons	tXAV939_EMX1(+)	XAV939_EMX1(+)	EMX1	11	t-dependent	frozenset({'activating', 'top10perTarget'})	BMP7_FGF8_RA_SHH_XAV939
15	XAV939	NKX2-4(+)	290.864762978808	comb	SHH:XAV939	SMG_OG	-0.0161988462796863	0	Hypothalamic Progenitors	XAV939-NKX2-4(+)	XAV939_NKX2-4(+)	NKX2-4	23	t-independent	frozenset({'activating', 'top50perTarget'})	SHH_XAV939
16	XAV939	NKX2-8(+)	280.073383849638	comb	XAV939:SHH	SMG_OG	0.0803662472623619	0	Hypothalamic Progenitors	XAV939-NKX2-8(+)	XAV939_NKX2-8(+)	NKX2-8	17	t-independent	frozenset({'activating', 'weight>90.0%'})	SHH_XAV939
17	XAV939	GLIS2(+)	260.605115649511	single	NA	AT	-0.0301690294006952	0	PNS Neurons	tXAV939_GLIS2(+)	XAV939_GLIS2(+)	GLIS2	10	t-dependent	frozenset({'activating', 'top50perTarget'})	BMP7_XAV939
18	XAV939	OTX2(+)	247.934500745229	single	NA	AT	0.0582985423859672	0	Diencephalic Progenitors	tXAV939_OTX2(+)	XAV939_OTX2(+)	OTX2	17	t-dependent	frozenset({'activating', 'top5perTarget'})	BMP4_BMP7_FGF8_RA_SHH_XAV939
19	XAV939	TBR1(+)	240.728070757386	single	NA	AT	0.0680278047670482	0	CNS Neurons	tXAV939_TBR1(+)	XAV939_TBR1(+)	TBR1	43	t-dependent	frozenset({'activating', 'top10perTarget'})	BMP4_BMP7_FGF8_RA_SHH_XAV939
20	XAV939	EOMES(+)	239.94943061737	single	NA	AT	0.102220189500796	0	CNS Neurons	tXAV939_EOMES(+)	XAV939_EOMES(+)	EOMES	95	t-dependent	frozenset({'activating', 'weight>90.0%'})	FGF8_SHH_XAV939
21	XAV939	ZNF287(+)	226.771970677038	single	NA	AT	0.169251838045683	0	PNS Progenitors	tXAV939_ZNF287(+)	XAV939_ZNF287(+)	ZNF287	7	t-dependent	frozenset({'activating', 'top5perTarget'})	FGF8_SHH_XAV939
22	XAV939	RFX2(+)	219.556637414528	single	NA	AT	0.0323706678859581	0	Hindbrain Progenitors	tXAV939_RFX2(+)	XAV939_RFX2(+)	RFX2	296	t-dependent	frozenset({'activating', 'weight>75.0%'})	FGF8_RA_SHH_XAV939
23	XAV939	VAX1(+)	213.313710480181	single	NA	SMG_OG	-0.194369844254639	0	Hypothalamic Progenitors	XAV939_VAX1(+)	XAV939_VAX1(+)	VAX1	76	t-independent	frozenset({'activating', 'weight>90.0%'})	BMP7_CycA_FGF8_SHH_XAV939
24	XAV939	SOX9(+)	212.808838067747	single	NA	SMG_OG	-0.0112189251720445	0	Hypothalamic Progenitors	XAV939_SOX9(+)	XAV939_SOX9(+)	SOX9	17	t-independent	frozenset({'activating', 'weight>90.0%'})	BMP7_CycA_FGF8_SHH_XAV939
25	XAV939	TCF7L2(+)	212.503743189674	comb	SHH:XAV939	SMG_OG	0.0832245582499481	0	Hypothalamic Progenitors	XAV939-TCF7L2(+)	XAV939_TCF7L2(+)	TCF7L2	30	t-independent	frozenset({'activating', 'top50perTarget'})	BMP4_BMP7_SHH_XAV939
